# Network-informed discovery of multidrug combinations for ERα+/HER2-/PI3Kα-mutant breast cancer

**DOI:** 10.1101/2022.08.30.505871

**Authors:** Dina Hany, Marloes Zoetemelk, Kaushik Bhattacharya, Patrycja Nowak-Sliwinska, Didier Picard

## Abstract

Breast cancer is a persistent threat to women worldwide. A large proportion of breast cancers are dependent on estrogen receptor α (ERα) for tumor progression. Therefore, targeting ERα with antagonists, such as tamoxifen, remains standard therapy for ERα+ breast cancer. The clinical benefits of monotherapy are often counterbalanced by off-target toxicity and development of resistance. Combinations of more than two drugs might be of great therapeutic value to prevent resistance, and to reduce doses, and hence, toxicity. We mined data from the literature and public repositories to construct a network of potential drug targets for synergistic multidrug combinations. With 9 drugs, we performed a phenotypic combinatorial screen with ERα+ breast cancer cell lines. We identified two optimized low-dose combinations of 3 and 4 drugs of high therapeutic relevance to the frequent ERα+/HER2-/PI3Kα-mutant subtype of breast cancer. Moreover, we validated the efficacy of the combinations in tamoxifen-resistant cell lines, patient-derived organoids, and xenograft experiments. Thus, we propose multidrug combinations that have the potential to overcome the standard issues of current monotherapies.
