## Supplementary material for "Network-informed discovery of multidrug combinations for ERα+/HER2-/PI3Kα-mutant breast cancer": Data S2.xls

### Sheet: merged.csv
Gene_name	Feature
ABL1	DP
ACTN4	DP
AHR	DP
AHRR	DP
AIP	DP
AKAP13	DP
AKAP14	DP
AKT1	DP
ANP32A	DP
APBB1	DP
APC	DP
APEX1	DP
APOBEC3B	DP
ARHGDIA	DP
ARID5A	DP
ARNT	DP
ASC1	DP
ASXL3	DP
ATAD2	DP
ATF2	DP
BAG1	DP
BCAR1	DP
BCAS2	DP
BLOC1S1	DP
BRCA1	DP
BRE1B	DP
CACUL1	DP
CALM1	DP
CAMK1	DP
CARM1	DP
CAV1	DP
CBX5	DP
CCAR1	DP
CCND1	DP
CCNT1	DP
CDC25B	DP
CDK11B	DP
CDK2	DP
CDK7	DP
CDKN1A	DP
CEBPA	DP
CEBPB	DP
CHUK	DP
CITED1	DP
CIZ1	DP
CLOCK	DP
CLTC	DP
CND1	DP
CNOT1	DP
CNOT7	DP
COPS5	DP
CREBBP	DP
CRKL	DP
CSNK1D	DP
CSNK2A1	DP
CTGF	DP
CUEDC2	DP
DCTN1	DP
DDX17	DP
DDX5	DP
DDX54	DP
DNTTIP2	DP
DROSHA	DP
DUSP22	DP
DYNLL1	DP
EHMT2	DP
ELF3	DP
EP300	DP
EP400	DP
ERBB4	DP
ERCC2	DP
ESR1	DP
ESR2	DP
ESRRA	DP
ESRRB	DP
ETS1	DP
EZH2	DP
FEN1	DP
FHL2	DP
FLII	DP
FOXE1	DP
FOXO1	DP
FOXO3	DP
FOXO4	DP
GATA1	DP
GGNBP2	DP
GNAI1	DP
GNB1	DP
GNGT1	DP
GREB1	DP
GRM1	DP
GSK3B	DP
GTF2B	DP
GTF2H1	DP
GTF2I	DP
HADHB	DP
HDAC1	DP
HDAC4	DP
HDAC6	DP
HEXIM1	DP
HIF1A	DP
HMGB1	DP
HMGB2	DP
HMGN1	DP
HNF1A	DP
HOXB8	DP
HSD17B10	DP
HSP90AA1	DP
HSP90AB1	DP
HSPA5	DP
HSPB1	DP
IGF1R	DP
IKBKE	DP
ILK	DP
ING1	DP
INO80	DP
IQGAP1	DP
ISL1	DP
ITGB3BP	DP
JUN	DP
JUNB	DP
KAT2B	DP
KAT5	DP
KDM1A	DP
KDM4B	DP
KDM6A	DP
KIAA1967	DP
KLF4	DP
KLF7	DP
KMT2D	DP
KRT18	DP
KRT8	DP
LATS1	DP
LCOR	DP
LDB1	DP
LMO4	DP
LMTK3	DP
MACROD1	DP
MAPK1	DP
MAPK12	DP
MAPK3	DP
MAZ	DP
MDC1	DP
MDM2	DP
MED1	DP
MEMO1	DP
MEN1	DP
MGMT	DP
MMS19	DP
MNAT1	DP
MPG	DP
MTA1	DP
MTA2	DP
MTOR	DP
MUC1	DP
MVP	DP
NCAPH	DP
NCOA1	DP
NCOA2	DP
NCOA3	DP
NCOA4	DP
NCOA5	DP
NCOA6	DP
NCOA7	DP
NCOR1	DP
NCOR2	DP
NDUFAF3	DP
NELFB	DP
NFATC4	DP
NFKB1	DP
NHERF2	DP
NME1	DP
NOP58	DP
NR0B1	DP
NR0B2	DP
NR1H2	DP
NR2C1	DP
NR2C2	DP
NR2F2	DP
NRIP1	DP
NSD1	DP
OTUB1	DP
P4HB	DP
PADI2	DP
PAK1	DP
PAK6	DP
PARP1	DP
PAX2	DP
PBXIP1	DP
PCNA	DP
PELP1	DP
PER2	DP
PES1	DP
PGR	DP
PHB2	DP
PHF20	DP
PIAS1	DP
PIAS3	DP
PIK3R1	DP
PIN1	DP
PINX2	DP
PITX1	DP
PLK1	DP
PNRC1	DP
PNRC2	DP
POU4F1	DP
POU4F2	DP
PPARGC1A	DP
PPARGC1B	DP
PPP2CA	DP
PPP5C	DP
PRDM2	DP
PRKACA	DP
PRKCZ	DP
PRKDC	DP
PRMT1	DP
PRMT2	DP
PRMT6	DP
PSMC3IP	DP
PSMC5	DP
PTCD1	DP
PTK2	DP
RAD21	DP
RARA	DP
RB1	DP
RBBP4	DP
RBBP7	DP
RBFOX2	DP
RBM23	DP
RBM39	DP
RCOR1	DP
RELA	DP
REST	DP
RGS3	DP
RLIM	DP
RNF31	DP
ROCK2	DP
RPL7	DP
RPS6KA1	DP
RPS6KA3	DP
RPTOR	DP
RXRA	DP
SAFB	DP
SAFB2	DP
SCAND1	DP
SENP2	DP
SF3A1	DP
SFN	DP
SFR1	DP
SHC1	DP
SIRT1	DP
SKP2	DP
SMAD1	DP
SMAD2	DP
SMAD3	DP
SMAD4	DP
SMARCA2	DP
SMARCA4	DP
SMARCE1	DP
SMC3	DP
SMYD2	DP
SMYD3	DP
SNURF	DP
SOD1	DP
SOD2	DP
SORBS3	DP
SP1	DP
SP3	DP
SPOP	DP
SRC	DP
STAT3	DP
STAT5A	DP
STK11	DP
STRN	DP
STRN3	DP
STUB1	DP
SUPT6H	DP
SVIL	DP
TAB2	DP
TADA3	DP
TAF10	DP
TAF1B	DP
TBK1	DP
TCF20	DP
TCF4	DP
TDG	DP
TGS1	DP
THRB	DP
TLE3	DP
TOP2B	DP
TP53	DP
TRIM21	DP
TRIM24	DP
TRIM25	DP
TRIP11	DP
TRRAP	DP
TTP	DP
TUBA1A	DP
TUBB	DP
TXN	DP
TXNRD1	DP
UBA3	DP
UBE2I	DP
UBE3A	DP
UBE3C	DP
UIMC1	DP
VAV3	DP
WBP2	DP
WT1	DP
XBP1	DP
XPO1	DP
XRCC5	DP
XRCC6	DP
YWHAB	DP
YWHAE	DP
YWHAG	DP
YWHAH	DP
YWHAQ	DP
YWHAZ	DP
ZFHX3	DP
ZNF131	DP
ZNF366	DP
ZNF451	DP
