## Supplementary material for "Network-informed discovery of multidrug combinations for ERα+/HER2-/PI3Kα-mutant breast cancer": Data S3.xls

### Sheet: ERa human interactome default n
SUID	AverageShortestPathLength	BetweennessCentrality	ClosenessCentrality	ClusteringCoefficient	Degree	Eccentricity	feature	IsSingleNode	Matching.Attribute	name	NeighborhoodConnectivity	NumberOfDirectedEdges	NumberOfUndirectedEdges	PartnerOfMultiEdgedNodePairs	Radiality	selected	SelfLoops	shared name	Stress	TopologicalCoefficient	UniprotID_A	UniprotID_B	UniprotName_A	UniprotName_B
267	1	0.601472	1	0.0573905	528	1	DP;Hsp90Int	FALSE	ESR1	ESR1	19.4224	527	0	204	1	FALSE	1	ESR1	97430	0.0641068	Q9H2M2	P03372	Q9H2M2_HUMAN	ESR1_HUMAN
116	1.59317	0.035682	0.62768	0.150206	156	2	DP;Hsp90Int	FALSE	TP53	TP53	31.9389	155	0	23	0.703416	FALSE	1	TP53	14472	0.0991892	H2QC53	P04637	H2QC53_PANTR	P53_HUMAN
93	1.64907	0.0246276	0.606403	0.166245	129	2	DP	FALSE	JUN	JUN	33.9381	128	0	14	0.675466	FALSE	1	JUN	10552	0.105398	P05412	P05412	JUN_HUMAN	JUN_HUMAN
152	1.68944	0.0151992	0.591912	0.205657	115	2	DP;Hsp90Int	FALSE	EP300	EP300	36.5	114	0	13	0.65528	FALSE	1	EP300	7864	0.113354	Q09472	Q09472	EP300_HUMAN	EP300_HUMAN
167	1.73602	0.0107138	0.576029	0.22493	109	2	DP	FALSE	CREBBP	CREBBP	37.7412	108	0	22	0.631988	FALSE	1	CREBBP	5534	0.117209	Q92793	Q92793	CBP_HUMAN	CBP_HUMAN
121	1.73913	0.0115084	0.575	0.20568	100	2	DP;Hsp90Int	FALSE	BRCA1	BRCA1	37.3571	99	0	14	0.630435	FALSE	1	BRCA1	5538	0.116016	Q864U1	P38398	BRCA1_BOVIN	BRCA1_HUMAN
231	1.78571	0.00625745	0.56	0.244246	87	2	DP	FALSE	RELA	RELA	41.6377	86	0	16	0.607143	FALSE	1	RELA	3546	0.12931	Q96CP1	Q04206	Q96CP1_HUMAN	TF65_HUMAN
188	1.7795	0.00753519	0.561955	0.228974	81	2	DP;Hsp90Int	FALSE	HSP90AA1	HSP90AA1	38.6901	80	0	8	0.610248	FALSE	1	HSP90AA1	3832	0.120156	Q76LV2	P07900	HS90A_BOVIN	HS90A_HUMAN
210	1.77019	0.0094558	0.564912	0.211773	76	2	DP;Hsp90Int	FALSE	HDAC1	HDAC1	36.0676	75	0	0	0.614907	FALSE	1	HDAC1	4258	0.112011	Q6IT96	Q6IT96	Q6IT96_HUMAN	Q6IT96_HUMAN
250	1.7795	0.00834072	0.561955	0.21006	76	2	DP;Hsp90Int	FALSE	YWHAZ	YWHAZ	36.2394	75	0	3	0.610248	FALSE	1	YWHAZ	3926	0.112545	P63103	P63104	1433Z_BOVIN	1433Z_HUMAN
114	1.78882	0.00757976	0.559028	0.209833	74	2	DP;Hsp90Int	FALSE	MDM2	MDM2	39.4412	73	0	4	0.60559	FALSE	1	MDM2	3600	0.122488	Q00987	Q00987	MDM2_HUMAN	MDM2_HUMAN
275	1.81677	0.00494859	0.550427	0.234366	73	2	DP;Hsp90Int	FALSE	AKT1	AKT1	40.4407	72	0	12	0.591615	FALSE	1	AKT1	2620	0.125592	P31749	P31749	AKT1_HUMAN	AKT1_HUMAN
160	1.81056	0.00846401	0.552316	0.14153	71	2	DP	FALSE	ESR2	ESR2	32.1639	70	0	8	0.59472	FALSE	1	ESR2	3142	0.099888	Q92731	Q92731	ESR2_HUMAN	ESR2_HUMAN
318	1.81366	0.00397409	0.55137	0.299435	71	2	DP;Hsp90Int	FALSE	SP1	SP1	45.95	70	0	9	0.593168	FALSE	1	SP1	2480	0.142702	P08047	P08047	SP1_HUMAN	SP1_HUMAN
369	1.81366	0.00581583	0.55137	0.220904	70	2	DP;Hsp90Int	FALSE	HSP90AB1	HSP90AB1	36.65	69	0	8	0.593168	FALSE	1	HSP90AB1	2758	0.11382	Q6PK50	P08238	Q6PK50_HUMAN	HS90B_HUMAN
92	1.82919	0.00553658	0.546689	0.198653	69	2	DP	FALSE	RARA	RARA	35.9455	68	0	12	0.585404	FALSE	1	RARA	2380	0.111632	P10276	P10276	RARA_HUMAN	RARA_HUMAN
246	1.8354	0.00424759	0.544839	0.235123	68	2	DP;Hsp90Int	FALSE	SRC	SRC	40.6792	67	0	13	0.582298	FALSE	1	SRC	2108	0.126333	P00523	P12931	SRC_CHICK	SRC_HUMAN
142	1.82609	0.00446135	0.547619	0.274026	67	2	DP;Hsp90Int	FALSE	MAPK1	MAPK1	43.8571	66	0	9	0.586957	FALSE	1	MAPK1	2236	0.136202	P28482	P28482	MK01_HUMAN	MK01_HUMAN
373	1.81677	0.00517196	0.550427	0.223261	67	2	DP;Hsp90Int	FALSE	CDK2	CDK2	39.661	66	0	6	0.591615	FALSE	1	CDK2	2658	0.123171	A8UKE6	P24941	A8UKE6_RABIT	CDK2_HUMAN
338	1.82609	0.0046254	0.547619	0.237013	64	2	DP	FALSE	UBE2I	UBE2I	41.1964	63	0	6	0.586957	FALSE	1	UBE2I	2350	0.127939	Q7KZS0	P63279	Q7KZS0_HUMAN	UBC9_HUMAN
349	1.81056	0.00781939	0.552316	0.174317	64	2	DP;Hsp90Int	FALSE	XPO1	XPO1	35.1148	63	0	1	0.59472	FALSE	1	XPO1	3022	0.109052	O14980	O14980	XPO1_HUMAN	XPO1_HUMAN
194	1.84472	0.00304462	0.542088	0.294694	62	2	DP	FALSE	NCOA3	NCOA3	45.22	61	0	10	0.57764	FALSE	1	NCOA3	1728	0.140435	Q9Y6Q9	Q9Y6Q9	NCOA3_HUMAN	NCOA3_HUMAN
128	1.84161	0.00301958	0.543002	0.305882	61	2	DP	FALSE	PARP1	PARP1	46.6471	60	0	8	0.579193	FALSE	1	PARP1	1770	0.144867	P09874	P09874	PARP1_HUMAN	PARP1_HUMAN
316	1.83851	0.00410325	0.543919	0.240573	59	2	DP	FALSE	SMARCA4	SMARCA4	40.7885	58	0	5	0.580745	FALSE	1	SMARCA4	2014	0.126672	P51532	Q9HBD4	SMCA4_HUMAN	Q9HBD4_HUMAN
161	1.85093	0.00234952	0.540268	0.301418	58	2	DP	FALSE	NCOA1	NCOA1	45.9375	57	0	8	0.574534	FALSE	1	NCOA1	1576	0.142663	Q15788	Q15788	NCOA1_HUMAN	NCOA1_HUMAN
354	1.83851	0.00371228	0.543919	0.254148	58	2	DP;Hsp90Int	FALSE	CSNK2A1	CSNK2A1	44.5385	57	0	4	0.580745	FALSE	1	CSNK2A1	1978	0.138318	P68399	Q5U5J2	CSK21_BOVIN	Q5U5J2_HUMAN
379	1.84472	0.00336616	0.542088	0.253061	58	2	DP;Hsp90Int	FALSE	NFKB1	NFKB1	42.32	57	0	6	0.57764	FALSE	1	NFKB1	1830	0.131429	P19838	P19838	NFKB1_HUMAN	NFKB1_HUMAN
100	1.84783	0.00284176	0.541176	0.32568	57	2	DP	FALSE	SMAD3	SMAD3	47.1429	56	0	6	0.576087	FALSE	1	SMAD3	1586	0.146406	P84022	P84022	SMAD3_HUMAN	SMAD3_HUMAN
226	1.85714	0.00360706	0.538462	0.226087	56	2	DP	FALSE	RXRA	RXRA	37.5652	55	0	8	0.571429	FALSE	1	RXRA	1602	0.116662	P19793	P19793	RXRA_HUMAN	RXRA_HUMAN
307	1.86335	0.00189006	0.536667	0.34778	56	2	DP;Hsp90Int	FALSE	HIF1A	HIF1A	52.0909	55	0	10	0.568323	FALSE	1	HIF1A	1234	0.161773	Q16665	Q16665	HIF1A_HUMAN	HIF1A_HUMAN
125	1.85404	0.0018975	0.539363	0.345976	55	2	DP;Hsp90Int	FALSE	PRKDC	PRKDC	50.9149	54	0	6	0.572981	FALSE	1	PRKDC	1414	0.158121	P78527	P78527	PRKDC_HUMAN	PRKDC_HUMAN
199	1.86025	0.00283533	0.537563	0.253535	55	2	DP;Hsp90Int	FALSE	GSK3B	GSK3B	43.1111	54	0	8	0.569876	FALSE	1	GSK3B	1478	0.133885	G1T8E2	P49841	G1T8E2_RABIT	GSK3B_HUMAN
254	1.86335	0.00241244	0.536667	0.29704	55	2	DP	FALSE	SMAD4	SMAD4	45.3636	54	0	9	0.568323	FALSE	1	SMAD4	1330	0.140881	Q13485	Q13485	SMAD4_HUMAN	SMAD4_HUMAN
236	1.87267	0.00196816	0.533997	0.318293	54	2	DP;Hsp90Int	FALSE	ABL1	ABL1	49.3659	53	0	11	0.563665	FALSE	1	ABL1	1118	0.15331	P00519	P00519	ABL1_HUMAN	ABL1_HUMAN
102	1.86646	0.00238308	0.535774	0.295681	53	2	DP	FALSE	KAT2B	KAT2B	45.4419	52	0	8	0.56677	FALSE	1	KAT2B	1272	0.141124	Q92831	Q92831	KAT2B_HUMAN	KAT2B_HUMAN
88	1.86025	0.00241261	0.537563	0.282828	51	2	DP	FALSE	COPS5	COPS5	46.4	50	0	4	0.569876	FALSE	1	COPS5	1420	0.144099	Q92905	Q92905	CSN5_HUMAN	CSN5_HUMAN
86	1.85093	0.00345647	0.540268	0.264184	50	2	DP	FALSE	RB1	RB1	42.2292	49	0	0	0.574534	FALSE	1	RB1	1660	0.131146	P06400	P06400	RB_HUMAN	RB_HUMAN
149	1.85404	0.00304801	0.539363	0.242368	50	2	DP	FALSE	YWHAQ	YWHAQ	40.4681	49	0	1	0.572981	FALSE	1	YWHAQ	1638	0.125677	P27348	P27348	1433T_HUMAN	1433T_HUMAN
253	1.88509	0.00143841	0.530478	0.357357	50	2	DP	FALSE	SMAD2	SMAD2	52.8649	49	0	11	0.557453	FALSE	1	SMAD2	856	0.164177	Q15796	Q15796	SMAD2_HUMAN	SMAD2_HUMAN
271	1.85714	0.00390204	0.538462	0.200966	49	2	DP;Hsp90Int	FALSE	PGR	PGR	38.1957	48	0	1	0.571429	FALSE	1	PGR	1654	0.11862	P07812	P06401	PRGR_CHICK	PRGR_HUMAN
135	1.87888	0.00129956	0.532231	0.365722	48	2	DP	FALSE	DDX5	DDX5	54.1538	47	0	7	0.560559	FALSE	1	DDX5	940	0.16818	P17844	P17844	DDX5_HUMAN	DDX5_HUMAN
227	1.86957	0.00204379	0.534884	0.305459	48	2	DP	FALSE	NCOR1	NCOR1	47.9524	47	0	4	0.565217	FALSE	1	NCOR1	1196	0.14892	O75376	O75376	NCOR1_HUMAN	NCOR1_HUMAN
208	1.87267	0.00190742	0.533997	0.3	47	2	DP	FALSE	HSPA5	HSPA5	46.878	46	0	4	0.563665	FALSE	1	HSPA5	1148	0.145584	P07823	P11021	GRP78_MESAU	GRP78_HUMAN
211	1.88199	0.00159898	0.531353	0.285917	47	2	DP	FALSE	ATF2	ATF2	47.9737	46	0	7	0.559006	FALSE	1	ATF2	1004	0.148987	P53296	P15336	ATF2_YEAST	ATF2_HUMAN
223	1.87267	0.00182405	0.533997	0.320732	47	2	DP	FALSE	CDKN1A	CDKN1A	50.0488	46	0	4	0.563665	FALSE	1	CDKN1A	1114	0.155431	P38936	P38936	CDN1A_HUMAN	CDN1A_HUMAN
261	1.86646	0.00200866	0.535774	0.317829	47	2	DP;Hsp90Int	FALSE	STAT3	STAT3	47.3488	46	0	2	0.56677	FALSE	1	STAT3	1232	0.147046	Q9BXH2	P40763	Q9BXH2_HUMAN	STAT3_HUMAN
178	1.8882	0.00220718	0.529605	0.22381	46	2	DP	FALSE	HDAC4	HDAC4	41.5278	45	0	8	0.555901	FALSE	1	HDAC4	978	0.128968	P56524	P56524	HDAC4_HUMAN	HDAC4_HUMAN
94	1.8913	0.00129456	0.528736	0.354622	45	2	DP;Hsp90Int	FALSE	CHUK	CHUK	51.8	44	0	8	0.554348	FALSE	1	CHUK	768	0.16087	Q95KV1	O15111	IKKA_BOVIN	IKKA_HUMAN
329	1.86646	0.00230533	0.535774	0.266888	45	2	DP	FALSE	YWHAG	YWHAG	38.7442	44	0	0	0.56677	FALSE	1	YWHAG	1324	0.120324	P61981	P61981	1433G_HUMAN	1433G_HUMAN
124	1.89441	0.00160444	0.527869	0.265597	44	2	DP	FALSE	THRB	THRB	41.9412	43	0	8	0.552795	FALSE	1	THRB	824	0.130252	P68306	P10828	THB_CHICK	THB_HUMAN
133	1.86957	0.00178025	0.534884	0.343786	44	2	DP	FALSE	XRCC6	XRCC6	48.8333	43	0	0	0.565217	FALSE	1	XRCC6	1130	0.151656	P12956	P12956	XRCC6_HUMAN	XRCC6_HUMAN
252	1.8913	0.00133695	0.528736	0.342857	44	2	DP;Hsp90Int	FALSE	YWHAB	YWHAB	42.2286	43	0	7	0.554348	FALSE	1	YWHAB	782	0.131145	P31946	P31946	1433B_HUMAN	1433B_HUMAN
298	1.87888	0.00165722	0.532231	0.283401	44	2	DP	FALSE	SIRT1	SIRT1	48.2821	43	0	3	0.560559	FALSE	1	SIRT1	1062	0.149944	Q96EB6	Q96EB6	SIR1_HUMAN	SIR1_HUMAN
117	1.87888	0.00179854	0.532231	0.336032	42	2	DP	FALSE	TUBB	TUBB	49.0769	42	0	3	0.560559	FALSE	0	TUBB	984	0.152413	Q5SU16	P07437	Q5SU16_HUMAN	TBB5_HUMAN
187	1.89441	0.00126514	0.527869	0.367201	43	2	DP	FALSE	NCOA6	NCOA6	51.9118	42	0	7	0.552795	FALSE	1	NCOA6	710	0.161217	Q14686	Q14686	NCOA6_HUMAN	NCOA6_HUMAN
155	1.89752	0.00129325	0.527005	0.340909	42	2	DP	FALSE	PIAS1	PIAS1	52.9394	41	0	7	0.551242	FALSE	1	PIAS1	696	0.164408	O75925	O75925	PIAS1_HUMAN	PIAS1_HUMAN
248	1.87578	0.002087	0.533113	0.291026	42	2	DP	FALSE	YWHAE	YWHAE	41.575	41	0	0	0.562112	FALSE	1	YWHAE	1106	0.129115	P62262	P62258	1433E_SHEEP	1433E_HUMAN
341	1.8882	0.00160025	0.529605	0.328571	42	2	DP	FALSE	PCNA	PCNA	49.8889	41	0	4	0.555901	FALSE	1	PCNA	846	0.154934	Q9I893	P12004	Q9I893_XENLA	PCNA_HUMAN
65	1.88199	0.00235484	0.531353	0.203414	40	2	DP	FALSE	OTUB1	OTUB1	40.6316	40	0	2	0.559006	FALSE	0	OTUB1	1120	0.126185	Q96FW1	Q96FW1	OTUB1_HUMAN	OTUB1_HUMAN
230	1.90373	0.00111528	0.525285	0.307527	40	2	DP	FALSE	SHC1	SHC1	45.2903	39	0	7	0.548137	FALSE	1	SHC1	644	0.140653	P29353	P29353	SHC1_HUMAN	SHC1_HUMAN
353	1.90062	0.00065663	0.526144	0.471774	40	2	DP	FALSE	CEBPB	CEBPB	56.625	39	0	6	0.549689	FALSE	1	CEBPB	524	0.175854	Q05826	P17676	CEBPB_CHICK	CEBPB_HUMAN
367	1.89441	0.00171616	0.527869	0.240642	40	2	DP;Hsp90Int	FALSE	HDAC6	HDAC6	44.9412	39	0	4	0.552795	FALSE	1	HDAC6	852	0.139569	Q9UBN7	Q9UBN7	HDAC6_HUMAN	HDAC6_HUMAN
172	1.90062	0.00068033	0.526144	0.409274	38	2	DP	FALSE	NCOR2	NCOR2	58.1562	38	0	6	0.549689	FALSE	0	NCOR2	586	0.180609	Q9Y618	Q9Y618	NCOR2_HUMAN	NCOR2_HUMAN
216	1.93168	0.00076562	0.517685	0.285714	39	2	DP;Hsp90Int	FALSE	IKBKE	IKBKE	47.5	38	0	15	0.534161	FALSE	1	IKBKE	330	0.147516	Q14164	Q14164	IKKE_HUMAN	IKKE_HUMAN
221	1.90062	0.0014517	0.526144	0.245968	39	2	DP;Hsp90Int	FALSE	CALM1	CALM1	44	38	0	5	0.549689	FALSE	1	CALM1	748	0.136646	P0DP23	P0DP23	CALM1_HUMAN	CALM1_HUMAN
108	1.90062	0.00104789	0.526144	0.326613	38	2	DP;Hsp90Int	FALSE	STUB1	STUB1	48.1562	37	0	4	0.549689	FALSE	1	STUB1	668	0.149554	Q9UNE7	Q9UNE7	CHIP_HUMAN	CHIP_HUMAN
166	1.8913	0.0025808	0.528736	0.24874	37	2	DP	FALSE	KDM1A	KDM1A	40.6286	36	0	0	0.554348	FALSE	1	KDM1A	894	0.126176	O60341	O60341	KDM1A_HUMAN	KDM1A_HUMAN
347	1.89752	0.00178773	0.527005	0.270833	37	2	DP;Hsp90Int	FALSE	HSPB1	HSPB1	45.3333	36	0	2	0.551242	FALSE	1	HSPB1	770	0.140787	P15991	P04792	HSPB1_CRILO	HSPB1_HUMAN
375	1.89752	0.00147952	0.527005	0.3125	37	2	DP	FALSE	MAPK3	MAPK3	46.1515	36	0	2	0.551242	FALSE	1	MAPK3	726	0.143328	P27361	P27361	MK03_HUMAN	MK03_HUMAN
239	1.90683	0.00123931	0.52443	0.333333	34	2	DP	FALSE	PIN1	PIN1	50.6333	34	0	4	0.546584	FALSE	0	PIN1	580	0.157246	Q13526	Q13526	PIN1_HUMAN	PIN1_HUMAN
163	1.91925	0.0004456	0.521036	0.449231	34	2	DP	FALSE	CCND1	CCND1	63.5385	33	0	6	0.540373	FALSE	1	CCND1	358	0.197324	P24385	P24385	CCND1_HUMAN	CCND1_HUMAN
225	1.90994	0.00080316	0.523577	0.366995	33	2	DP	FALSE	NCOA2	NCOA2	53.3448	33	0	4	0.545031	FALSE	0	NCOA2	514	0.165667	Q15596	Q15596	NCOA2_HUMAN	NCOA2_HUMAN
337	1.91925	0.00048576	0.521036	0.473846	33	2	DP	FALSE	RBBP4	RBBP4	54.7692	33	0	7	0.540373	FALSE	0	RBBP4	342	0.170091	Q09028	Q09028	RBBP4_HUMAN	RBBP4_HUMAN
201	1.90994	0.00059511	0.523577	0.381773	33	2	DP	FALSE	FOXO3	FOXO3	58.4138	32	0	2	0.545031	FALSE	1	FOXO3	502	0.181409	O43524	O43524	FOXO3_HUMAN	FOXO3_HUMAN
214	1.90994	0.00110694	0.523577	0.263547	33	2	DP	FALSE	EZH2	EZH2	47.2414	32	0	2	0.545031	FALSE	1	EZH2	598	0.146712	Q15910	Q15910	EZH2_HUMAN	EZH2_HUMAN
296	1.91304	0.00054388	0.522727	0.37037	33	2	DP	FALSE	FOXO1	FOXO1	56.3571	32	0	3	0.543478	FALSE	1	FOXO1	476	0.175022	Q12778	Q12778	FOXO1_HUMAN	FOXO1_HUMAN
327	1.91925	0.00090577	0.521036	0.356923	33	2	DP	FALSE	APEX1	APEX1	51.9615	32	0	5	0.540373	FALSE	1	APEX1	418	0.161371	P27695	P27695	APEX1_HUMAN	APEX1_HUMAN
71	1.91925	0.00105382	0.521036	0.298462	31	2	DP	FALSE	PPP2CA	PPP2CA	52.7692	31	0	5	0.540373	FALSE	0	PPP2CA	456	0.16388	P67774	P67775	PP2AA_BOVIN	PP2AA_HUMAN
76	1.91925	0.00046195	0.521036	0.430769	32	2	DP	FALSE	CEBPA	CEBPA	56.1154	31	0	4	0.540373	FALSE	1	CEBPA	370	0.174271	P49715	P49715	CEBPA_HUMAN	CEBPA_HUMAN
164	1.91615	0.00092506	0.52188	0.350427	32	2	DP	FALSE	SMAD1	SMAD1	51.1111	31	0	3	0.541925	FALSE	1	SMAD1	456	0.15873	Q15797	Q15797	SMAD1_HUMAN	SMAD1_HUMAN
197	1.91615	0.00079118	0.52188	0.384615	31	2	DP	FALSE	SMARCA2	SMARCA2	53.0741	31	0	4	0.541925	FALSE	0	SMARCA2	432	0.164826	Q56A76	P51531	Q56A76_HUMAN	SMCA2_HUMAN
245	1.91304	0.00063412	0.522727	0.417989	32	2	DP	FALSE	DDX17	DDX17	59.75	31	0	2	0.543478	FALSE	1	DDX17	440	0.185559	Q92841	Q92841	DDX17_HUMAN	DDX17_HUMAN
255	1.90994	0.00082275	0.523577	0.357143	32	2	DP	FALSE	YWHAH	YWHAH	47.4138	31	0	1	0.545031	FALSE	1	YWHAH	522	0.147248	Q04917	Q04917	1433F_HUMAN	1433F_HUMAN
243	1.92236	0.0010292	0.520194	0.31	31	2	DP	FALSE	PIK3R1	PIK3R1	46.92	30	0	4	0.53882	FALSE	1	PIK3R1	414	0.145714	P23727	P27986	P85A_BOVIN	P85A_HUMAN
82	1.92236	0.00021866	0.520194	0.556667	30	2	DP	FALSE	ETS1	ETS1	66	29	0	3	0.53882	FALSE	1	ETS1	266	0.204969	P14921	P14921	ETS1_HUMAN	ETS1_HUMAN
106	1.91615	0.00068972	0.52188	0.413105	30	2	DP;Hsp90Int	FALSE	KAT5	KAT5	60.4074	29	0	1	0.541925	FALSE	1	KAT5	412	0.187601	Q92993	Q92993	KAT5_HUMAN	KAT5_HUMAN
130	1.91304	0.00068648	0.522727	0.357143	30	2	DP	FALSE	XRCC5	XRCC5	49.25	29	0	0	0.543478	FALSE	1	XRCC5	486	0.15295	P13010	P13010	XRCC5_HUMAN	XRCC5_HUMAN
185	1.93478	0.00043164	0.516854	0.380952	30	2	DP;Hsp90Int	FALSE	AHR	AHR	57.6667	29	0	7	0.532609	FALSE	1	AHR	260	0.179089	P35869	P35869	AHR_HUMAN	AHR_HUMAN
219	1.92547	0.00042559	0.519355	0.427536	30	2	DP;Hsp90Int	FALSE	STAT5A	STAT5A	56.7917	29	0	4	0.537267	FALSE	1	STAT5A	316	0.176372	P42229	P42229	STA5A_HUMAN	STA5A_HUMAN
66	1.93478	0.00049518	0.516854	0.32381	29	2	DP	FALSE	MED1	MED1	54.0952	28	0	6	0.532609	FALSE	1	MED1	284	0.167998	Q15648	Q15648	MED1_HUMAN	MED1_HUMAN
339	1.92857	0.00064447	0.518519	0.41502	28	2	DP	FALSE	RBBP7	RBBP7	53.6522	28	0	5	0.535714	FALSE	0	RBBP7	296	0.166622	Q6FHQ0	Q16576	Q6FHQ0_HUMAN	RBBP7_HUMAN
383	1.91925	0.00064962	0.521036	0.424615	28	2	DP;Hsp90Int	FALSE	TUBA1A	TUBA1A	55.6154	28	0	2	0.540373	FALSE	0	TUBA1A	374	0.172719	F2Z4C1	Q71U36	F2Z4C1_BOVIN	TBA1A_HUMAN
98	1.93168	0.00061444	0.517685	0.316017	28	2	DP	FALSE	PAK1	PAK1	48.0909	27	0	4	0.534161	FALSE	1	PAK1	316	0.149351	Q08E52	Q13153	PAK1_BOVIN	PAK1_HUMAN
196	1.92236	0.00058084	0.520194	0.373333	27	2	DP;Hsp90Int	FALSE	CARM1	CARM1	55.88	27	0	2	0.53882	FALSE	0	CARM1	376	0.17354	Q86X55	Q86X55	CARM1_HUMAN	CARM1_HUMAN
235	1.92236	0.00069427	0.520194	0.313333	27	2	DP	FALSE	SMARCE1	SMARCE1	50.28	27	0	2	0.53882	FALSE	0	SMARCE1	412	0.156149	Q969G3	Q969G3	SMCE1_HUMAN	SMCE1_HUMAN
247	1.93168	0.00073317	0.517685	0.246753	27	2	DP	FALSE	NRIP1	NRIP1	51.1818	27	0	5	0.534161	FALSE	0	NRIP1	348	0.15895	P48552	P48552	NRIP1_HUMAN	NRIP1_HUMAN
265	1.93789	0.00047386	0.516026	0.452632	28	2	DP;Hsp90Int	FALSE	ARNT	ARNT	60.7	27	0	6	0.531056	FALSE	1	ARNT	208	0.188509	P27540	P27540	ARNT_HUMAN	ARNT_HUMAN
269	1.91925	0.00078667	0.521036	0.338462	28	2	DP	FALSE	CLTC	CLTC	55.5	27	0	0	0.540373	FALSE	1	CLTC	430	0.17236	P49951	Q00610	CLH1_BOVIN	CLH1_HUMAN
336	1.93168	0.00074894	0.517685	0.367965	28	2	DP;Hsp90Int	FALSE	MTA1	MTA1	52.4545	27	0	4	0.534161	FALSE	1	MTA1	292	0.162902	Q13330	Q13330	MTA1_HUMAN	MTA1_HUMAN
85	1.93789	0.00027293	0.516026	0.436842	27	2	DP	FALSE	ING1	ING1	63.85	26	0	5	0.531056	FALSE	1	ING1	214	0.198292	Q9UK53	Q9UK53	ING1_HUMAN	ING1_HUMAN
158	1.94099	0.00031217	0.5152	0.409357	27	2	DP;Hsp90Int	FALSE	PTK2	PTK2	56.4737	26	0	6	0.529503	FALSE	1	PTK2	202	0.175384	Q00944	Q05397	FAK1_CHICK	FAK1_HUMAN
220	1.92547	0.00101511	0.519355	0.235507	27	2	DP	FALSE	APC	APC	43.125	26	0	1	0.537267	FALSE	1	APC	422	0.133929	P25054	P25054	APC_HUMAN	APC_HUMAN
282	1.93168	0.00069469	0.517685	0.272727	27	2	DP	FALSE	CAV1	CAV1	44.4545	26	0	3	0.534161	FALSE	1	CAV1	336	0.138058	P33724	Q03135	CAV1_CANLF	CAV1_HUMAN
345	1.91925	0.00080753	0.521036	0.332308	26	2	DP	FALSE	IQGAP1	IQGAP1	51.9231	26	0	0	0.540373	FALSE	0	IQGAP1	434	0.161252	P46940	P46940	IQGA1_HUMAN	IQGA1_HUMAN
122	1.93478	0.00053739	0.516854	0.271429	25	2	DP	FALSE	PHB2	PHB2	53.619	25	0	4	0.532609	FALSE	0	PHB2	306	0.166519	Q99623	Q99623	PHB2_HUMAN	PHB2_HUMAN
140	1.93168	0.0007033	0.517685	0.341991	26	2	DP	FALSE	TCF4	TCF4	53.0455	25	0	2	0.534161	FALSE	1	TCF4	304	0.164737	P15884	P15884	ITF2_HUMAN	ITF2_HUMAN
293	1.92547	0.00078881	0.519355	0.322464	26	2	DP	FALSE	PSMC5	PSMC5	57.2083	25	0	0	0.537267	FALSE	1	PSMC5	374	0.177666	P62195	P62195	PRS8_HUMAN	PRS8_HUMAN
355	1.92547	0.00091888	0.519355	0.289855	25	2	DP	FALSE	PRKACA	PRKACA	46.4583	25	0	1	0.537267	FALSE	0	PRKACA	392	0.144281	P00517	P17612	KAPCA_BOVIN	KAPCA_HUMAN
134	1.94099	0.00019446	0.5152	0.48538	24	2	DP	FALSE	PPARGC1A	PPARGC1A	65.1579	24	0	5	0.529503	FALSE	0	PPARGC1A	176	0.202354	Q9UBK2	Q9UBK2	PRGC1_HUMAN	PRGC1_HUMAN
209	1.94099	0.00035438	0.5152	0.385965	25	2	DP;Hsp90Int	FALSE	ILK	ILK	52.2632	24	0	4	0.529503	FALSE	1	ILK	210	0.162308	Q9DF58	Q13418	Q9DF58_CHICK	ILK_HUMAN
249	1.93789	0.00021827	0.516026	0.468421	25	2	DP;Hsp90Int	FALSE	PRKCZ	PRKCZ	60.75	24	0	3	0.531056	FALSE	1	PRKCZ	202	0.188665	Q05513	Q05513	KPCZ_HUMAN	KPCZ_HUMAN
266	1.93168	0.0004951	0.517685	0.34632	25	2	DP	FALSE	CBX5	CBX5	51.7273	24	0	1	0.534161	FALSE	1	CBX5	302	0.160644	P45973	P45973	CBX5_HUMAN	CBX5_HUMAN
284	1.93789	0.00040174	0.516026	0.478947	25	2	DP	FALSE	FHL2	FHL2	61.35	24	0	3	0.531056	FALSE	1	FHL2	198	0.190528	Q14192	Q14192	FHL2_HUMAN	FHL2_HUMAN
360	1.92857	0.00052579	0.518519	0.387352	25	2	DP	FALSE	SFN	SFN	51.5217	24	0	0	0.535714	FALSE	1	SFN	310	0.160005	P31947	P31947	1433S_HUMAN	1433S_HUMAN
97	1.93168	0.00045453	0.517685	0.329004	24	2	DP	FALSE	NR1H2	NR1H2	48.1364	23	0	0	0.534161	FALSE	1	NR1H2	310	0.149492	P55055	P55055	NR1H2_HUMAN	NR1H2_HUMAN
104	1.9441	0.00041799	0.514377	0.366013	24	2	DP	FALSE	KRT18	KRT18	50.0556	23	0	4	0.52795	FALSE	1	KRT18	194	0.155452	P05783	P05783	K1C18_HUMAN	K1C18_HUMAN
159	1.93789	0.00031605	0.516026	0.426316	24	2	DP;Hsp90Int	FALSE	SKP2	SKP2	58.85	23	0	2	0.531056	FALSE	1	SKP2	218	0.182764	Q13309	Q13309	SKP2_HUMAN	SKP2_HUMAN
181	1.93168	0.00057404	0.517685	0.354978	24	2	DP	FALSE	PLK1	PLK1	56.8182	23	0	0	0.534161	FALSE	1	PLK1	298	0.176454	P53350	P53350	PLK1_HUMAN	PLK1_HUMAN
320	1.94099	0.00044771	0.5152	0.345029	23	2	DP	FALSE	SF3A1	SF3A1	53.3684	23	0	4	0.529503	FALSE	0	SF3A1	224	0.16574	Q15459	Q15459	SF3A1_HUMAN	SF3A1_HUMAN
372	1.94099	0.00034632	0.5152	0.426901	24	2	DP;Hsp90Int	FALSE	STK11	STK11	58.4211	23	0	3	0.529503	FALSE	1	STK11	196	0.181432	Q15831	Q15831	STK11_HUMAN	STK11_HUMAN
376	1.93789	0.00047418	0.516026	0.384211	24	2	DP;Hsp90Int	FALSE	IGF1R	IGF1R	54.75	23	0	2	0.531056	FALSE	1	IGF1R	234	0.170031	P08069	P08069	IGF1R_HUMAN	IGF1R_HUMAN
300	1.93478	0.00035026	0.516854	0.447619	23	2	DP	FALSE	MDC1	MDC1	63.8095	22	0	0	0.532609	FALSE	1	MDC1	232	0.198166	Q14676	Q14676	MDC1_HUMAN	MDC1_HUMAN
333	1.93789	0.00053628	0.516026	0.410526	23	2	DP	FALSE	MTA2	MTA2	55.6	22	0	1	0.531056	FALSE	1	MTA2	224	0.172671	O94776	O94776	MTA2_HUMAN	MTA2_HUMAN
73	1.94099	0.0004982	0.5152	0.339181	21	2	DP	FALSE	GATA1	GATA1	57.1053	21	0	2	0.529503	FALSE	0	GATA1	226	0.177346	P15976	P15976	GATA1_HUMAN	GATA1_HUMAN
258	1.93789	0.00025581	0.516026	0.442105	21	2	DP	FALSE	HMGB1	HMGB1	59.65	21	0	1	0.531056	FALSE	0	HMGB1	212	0.185248	P09429	P09429	HMGB1_HUMAN	HMGB1_HUMAN
297	1.95031	0.00015006	0.512739	0.408333	22	2	DP	FALSE	HNF1A	HNF1A	65.625	21	0	4	0.524845	FALSE	1	HNF1A	142	0.203804	P20823	P20823	HNF1A_HUMAN	HNF1A_HUMAN
319	1.94099	0.00025783	0.5152	0.497076	22	2	DP	FALSE	PRMT1	PRMT1	67.4737	21	0	1	0.529503	FALSE	1	PRMT1	172	0.209546	Q99873	Q99873	ANM1_HUMAN	ANM1_HUMAN
352	1.94099	0.00027143	0.5152	0.473684	22	2	DP	FALSE	GTF2I	GTF2I	68.7895	21	0	1	0.529503	FALSE	1	GTF2I	180	0.213632	P78347	Q499G6	GTF2I_HUMAN	Q499G6_HUMAN
105	1.9441	0.00034732	0.514377	0.359477	21	2	DP	FALSE	UBE3A	UBE3A	65.9444	20	0	1	0.52795	FALSE	1	UBE3A	196	0.204796	Q05086	Q05086	UBE3A_HUMAN	UBE3A_HUMAN
126	1.9441	0.0002441	0.514377	0.424837	21	2	DP;Hsp90Int	FALSE	TAB2	TAB2	56.7222	20	0	1	0.52795	FALSE	1	TAB2	176	0.176156	Q9NYJ8	Q9NYJ8	TAB2_HUMAN	TAB2_HUMAN
150	1.9472	0.00061572	0.513557	0.227941	21	2	DP	FALSE	DYNLL1	DYNLL1	40.5882	20	0	2	0.526398	FALSE	1	DYNLL1	210	0.12605	P63167	P63167	DYL1_HUMAN	DYL1_HUMAN
157	1.95652	0.00025371	0.511111	0.384615	21	2	DP	FALSE	TRRAP	TRRAP	54.8571	20	0	5	0.521739	FALSE	1	TRRAP	112	0.170364	Q9Y4A5	Q9Y4A5	TRRAP_HUMAN	TRRAP_HUMAN
195	1.94099	0.00028815	0.5152	0.409357	21	2	DP;Hsp90Int	FALSE	MTOR	MTOR	58.8421	20	0	0	0.529503	FALSE	1	MTOR	202	0.182739	P42345	P42345	MTOR_HUMAN	MTOR_HUMAN
218	1.94099	0.00031111	0.5152	0.426901	21	2	DP;Hsp90Int	FALSE	TBK1	TBK1	57.3684	20	0	0	0.529503	FALSE	1	TBK1	196	0.178163	Q9UHD2	Q9UHD2	TBK1_HUMAN	TBK1_HUMAN
77	1.95031	0.00023325	0.512739	0.491667	19	2	DP	FALSE	PIAS3	PIAS3	65.75	19	0	3	0.524845	FALSE	0	PIAS3	122	0.204193	Q9Y6X2	Q9Y6X2	PIAS3_HUMAN	PIAS3_HUMAN
99	1.9472	0.0003554	0.513557	0.375	20	2	DP	FALSE	P4HB	P4HB	59.6471	19	0	1	0.526398	FALSE	1	P4HB	170	0.185239	P07237	P07237	PDIA1_HUMAN	PDIA1_HUMAN
169	1.95342	0.00021855	0.511924	0.47619	20	2	DP	FALSE	GTF2B	GTF2B	66.6	19	0	3	0.523292	FALSE	1	GTF2B	110	0.206832	Q00403	Q00403	TF2B_HUMAN	TF2B_HUMAN
182	1.95342	0.00024668	0.511924	0.438095	19	2	DP;Hsp90Int	FALSE	TXN	TXN	61.1333	19	0	4	0.523292	FALSE	0	TXN	118	0.189855	P10599	P10599	THIO_HUMAN	THIO_HUMAN
240	1.9441	0.00039852	0.514377	0.313725	19	2	DP	FALSE	NR0B2	NR0B2	57.7222	19	0	1	0.52795	FALSE	0	NR0B2	210	0.179262	Q15466	Q15466	NR0B2_HUMAN	NR0B2_HUMAN
310	1.95342	0.00026472	0.511924	0.380952	20	2	DP;Hsp90Int	FALSE	ERBB4	ERBB4	59.0667	19	0	3	0.523292	FALSE	1	ERBB4	130	0.183437	Q15303	Q15303	ERBB4_HUMAN	ERBB4_HUMAN
141	1.95652	0.00015624	0.511111	0.384615	19	2	DP	FALSE	TRIM24	TRIM24	68.7857	18	0	3	0.521739	FALSE	1	TRIM24	112	0.21362	O15164	O15164	TIF1A_HUMAN	TIF1A_HUMAN
346	1.95652	0.00027806	0.511111	0.395604	19	2	DP;Hsp90Int	FALSE	CDK7	CDK7	62.7143	18	0	3	0.521739	FALSE	1	CDK7	110	0.194765	P50613	P50613	CDK7_HUMAN	CDK7_HUMAN
371	1.95031	0.00035014	0.512739	0.3	19	2	DP	FALSE	ESRRA	ESRRA	46.0625	18	0	1	0.524845	FALSE	1	ESRRA	168	0.143051	P11474	P11474	ERR1_HUMAN	ERR1_HUMAN
75	1.96584	5.702e-05	0.508689	0.581818	18	2	DP;Hsp90Int	FALSE	MUC1	MUC1	83.6364	17	0	5	0.517081	FALSE	1	MUC1	46	0.25974	P15941	P15941	MUC1_HUMAN	MUC1_HUMAN
90	1.95342	0.00016233	0.511924	0.485714	18	2	DP;Hsp90Int	FALSE	RPL7	RPL7	72.3333	17	0	1	0.523292	FALSE	1	RPL7	108	0.224638	P18124	P18124	RL7_HUMAN	RL7_HUMAN
112	1.95031	0.00012319	0.512739	0.525	17	2	DP	FALSE	CDC25B	CDC25B	63.3125	17	0	1	0.524845	FALSE	0	CDC25B	114	0.196623	P30305	P30305	MPIP2_HUMAN	MPIP2_HUMAN
198	1.95342	9.627e-05	0.511924	0.542857	18	2	DP	FALSE	TDG	TDG	75.6667	17	0	1	0.523292	FALSE	1	TDG	96	0.23499	Q13569	Q13569	TDG_HUMAN	TDG_HUMAN
328	1.95342	0.00053555	0.511924	0.171429	18	2	DP	FALSE	TRIM25	TRIM25	46.3333	17	0	1	0.523292	FALSE	1	TRIM25	174	0.143892	Q14258	Q14258	TRI25_HUMAN	TRI25_HUMAN
330	1.95031	0.00033506	0.512739	0.366667	17	2	DP	FALSE	RBM39	RBM39	59.625	17	0	1	0.524845	FALSE	0	RBM39	152	0.185171	Q14498	Q14498	RBM39_HUMAN	RBM39_HUMAN
202	1.96584	9.812e-05	0.508689	0.418182	16	2	DP	FALSE	BAG1	BAG1	68.6364	16	0	5	0.517081	FALSE	0	BAG1	64	0.213156	Q0WUQ1	Q99933	BAG1_ARATH	BAG1_HUMAN
212	1.95652	0.00036864	0.511111	0.263736	16	2	DP	FALSE	GNB1	GNB1	51.7857	16	0	2	0.521739	FALSE	0	GNB1	134	0.160825	P62871	P62873	GBB1_BOVIN	GBB1_HUMAN
224	1.95963	0.00019602	0.510301	0.423077	17	2	DP	FALSE	CRKL	CRKL	55.3077	16	0	2	0.520186	FALSE	1	CRKL	90	0.171763	P46109	P46109	CRKL_HUMAN	CRKL_HUMAN
241	1.95652	0.00016691	0.511111	0.43956	17	2	DP	FALSE	EHMT2	EHMT2	57.9286	16	0	1	0.521739	FALSE	1	EHMT2	102	0.179902	Q96KQ7	Q96KQ7	EHMT2_HUMAN	EHMT2_HUMAN
301	1.95963	9.299e-05	0.510301	0.474359	17	2	DP	FALSE	FOXO4	FOXO4	68.4615	16	0	2	0.520186	FALSE	1	FOXO4	82	0.212613	P98177	P98177	FOXO4_HUMAN	FOXO4_HUMAN
321	1.95342	0.00016054	0.511924	0.504762	17	2	DP	FALSE	TOP2B	TOP2B	70.2667	16	0	0	0.523292	FALSE	1	TOP2B	104	0.218219	Q02880	Q02880	TOP2B_HUMAN	TOP2B_HUMAN
348	1.96273	0.0001867	0.509494	0.5	16	2	DP	FALSE	MNAT1	MNAT1	64.5	16	0	4	0.518634	FALSE	0	MNAT1	66	0.200311	P51948	P51948	MAT1_HUMAN	MAT1_HUMAN
62	1.96273	9.378e-05	0.509494	0.5	16	2	DP;Hsp90Int	FALSE	RPS6KA1	RPS6KA1	65.0833	15	0	2	0.518634	FALSE	1	RPS6KA1	66	0.202122	Q15418	Q15418	KS6A1_HUMAN	KS6A1_HUMAN
136	1.95963	0.00011629	0.510301	0.384615	16	2	DP	FALSE	TRIM21	TRIM21	71.0769	15	0	1	0.520186	FALSE	1	TRIM21	96	0.220736	P19474	P19474	RO52_HUMAN	RO52_HUMAN
137	1.96273	0.00022984	0.509494	0.30303	15	2	DP	FALSE	MMS19	MMS19	57.5	15	0	3	0.518634	FALSE	0	MMS19	92	0.178571	Q96T76	Q96T76	MMS19_HUMAN	MMS19_HUMAN
217	1.96273	0.00012444	0.509494	0.439394	16	2	DP;Hsp90Int	FALSE	PPP5C	PPP5C	64.9167	15	0	2	0.518634	FALSE	1	PPP5C	74	0.201605	Q9BPW0	P53041	Q9BPW0_HUMAN	PPP5_HUMAN
287	1.95652	5.3e-05	0.511111	0.626374	15	2	DP	FALSE	MGMT	MGMT	74.9286	15	0	1	0.521739	FALSE	0	MGMT	68	0.232697	P16455	P16455	MGMT_HUMAN	MGMT_HUMAN
304	1.96273	0.00010773	0.509494	0.484848	16	2	DP;Hsp90Int	FALSE	CDK11B	CDK11B	64.25	15	0	2	0.518634	FALSE	1	CDK11B	68	0.199534	P21127	P21127	CD11B_HUMAN	CD11B_HUMAN
356	1.95652	0.0002007	0.511111	0.450549	15	2	DP	FALSE	SMC3	SMC3	64.4286	15	0	1	0.521739	FALSE	0	SMC3	100	0.200089	Q9UQE7	Q9UQE7	SMC3_HUMAN	SMC3_HUMAN
382	1.95963	0.0001863	0.510301	0.448718	15	2	DP	FALSE	MEN1	MEN1	63.9231	15	0	2	0.520186	FALSE	0	MEN1	86	0.198519	O00255	O00255	MEN1_HUMAN	MEN1_HUMAN
64	1.96584	0.00010216	0.508689	0.436364	15	2	DP	FALSE	DCTN1	DCTN1	64.7273	14	0	2	0.517081	FALSE	1	DCTN1	62	0.201016	Q14203	Q14203	DCTN1_HUMAN	DCTN1_HUMAN
72	1.96894	1.375e-05	0.507886	0.822222	15	2	DP	FALSE	JUNB	JUNB	90.2	14	0	3	0.515528	FALSE	1	JUNB	16	0.280124	P17275	P17275	JUNB_HUMAN	JUNB_HUMAN
127	1.96584	5.566e-05	0.508689	0.636364	14	2	DP	FALSE	CSNK1D	CSNK1D	89.6364	14	0	3	0.517081	FALSE	0	CSNK1D	40	0.278374	P48730	P48730	KC1D_HUMAN	KC1D_HUMAN
138	1.95963	0.00025676	0.510301	0.346154	14	2	DP	FALSE	SVIL	SVIL	52.0769	14	0	1	0.520186	FALSE	0	SVIL	102	0.16173	O46385	O95425	SVIL_BOVIN	SVIL_HUMAN
151	1.96584	0.00017428	0.508689	0.327273	14	2	DP	FALSE	STRN	STRN	54.4545	14	0	3	0.517081	FALSE	0	STRN	74	0.169113	O43815	O43815	STRN_HUMAN	STRN_HUMAN
186	1.95963	0.00011133	0.510301	0.435897	15	2	DP;Hsp90Int	FALSE	RPTOR	RPTOR	59	14	0	0	0.520186	FALSE	1	RPTOR	88	0.18323	Q8N122	Q8N122	RPTOR_HUMAN	RPTOR_HUMAN
207	1.96273	2.031e-05	0.509494	0.772727	14	2	DP	FALSE	SP3	SP3	86.3333	14	0	2	0.518634	FALSE	0	SP3	30	0.268116	Q02447	Q02447	SP3_HUMAN	SP3_HUMAN
229	1.96584	6.547e-05	0.508689	0.563636	14	2	DP	FALSE	BCAR1	BCAR1	61.5455	14	0	3	0.517081	FALSE	0	BCAR1	48	0.191135	P56945	P56945	BCAR1_HUMAN	BCAR1_HUMAN
273	1.97205	9.014e-05	0.507087	0.333333	15	2	DP	FALSE	SORBS3	SORBS3	66	14	0	4	0.513975	FALSE	1	SORBS3	48	0.204969	O60504	O60504	VINEX_HUMAN	VINEX_HUMAN
312	1.97205	2.807e-05	0.507087	0.583333	15	2	DP	FALSE	PRMT2	PRMT2	73.7778	14	0	4	0.513975	FALSE	1	PRMT2	30	0.229124	P55345	P55345	ANM2_HUMAN	ANM2_HUMAN
332	1.95963	0.00014814	0.510301	0.5	14	2	DP	FALSE	NR2C1	NR2C1	51.4615	14	0	1	0.520186	FALSE	0	NR2C1	78	0.159818	P13056	P13056	NR2C1_HUMAN	NR2C1_HUMAN
334	1.96584	9.801e-05	0.508689	0.472727	14	2	DP	FALSE	FEN1	FEN1	70.0909	14	0	3	0.517081	FALSE	0	FEN1	58	0.217674	P39748	P39748	FEN1_HUMAN	FEN1_HUMAN
63	1.96273	4.812e-05	0.509494	0.621212	14	2	DP	FALSE	DROSHA	DROSHA	72.75	13	0	0	0.518634	FALSE	1	DROSHA	50	0.225932	Q9NRR4	Q9NRR4	RNC_HUMAN	RNC_HUMAN
84	1.96894	3.406e-05	0.507886	0.777778	13	2	DP	FALSE	KLF4	KLF4	92.6	13	0	3	0.515528	FALSE	0	KLF4	20	0.287578	O43474	O43474	KLF4_HUMAN	KLF4_HUMAN
115	1.96894	5.26e-05	0.507886	0.533333	14	2	DP;Hsp90Int	FALSE	TAF10	TAF10	79.8	13	0	2	0.515528	FALSE	1	TAF10	42	0.247826	Q12962	Q12962	TAF10_HUMAN	TAF10_HUMAN
120	1.96584	0.00020715	0.508689	0.381818	13	2	DP	FALSE	LDB1	LDB1	60.3636	13	0	2	0.517081	FALSE	0	LDB1	68	0.187465	Q86U70	Q86U70	LDB1_HUMAN	LDB1_HUMAN
143	1.96273	0.00010627	0.509494	0.545455	13	2	DP	FALSE	TADA3	TADA3	74.25	13	0	1	0.518634	FALSE	0	TADA3	60	0.23059	O75528	O75528	TADA3_HUMAN	TADA3_HUMAN
162	1.96584	0.00018094	0.508689	0.436364	14	2	DP	FALSE	ERCC2	ERCC2	60.1818	13	0	1	0.517081	FALSE	1	ERCC2	62	0.1869	P18074	P18074	ERCC2_HUMAN	ERCC2_HUMAN
222	1.96584	7.589e-05	0.508689	0.454545	13	2	DP	FALSE	KRT8	KRT8	67.4545	13	0	2	0.517081	FALSE	0	KRT8	60	0.209486	P05787	P05787	K2C8_HUMAN	K2C8_HUMAN
288	1.96584	9.77e-05	0.508689	0.509091	14	2	DP;Hsp90Int	FALSE	NR2C2	NR2C2	64.7273	13	0	1	0.517081	FALSE	1	NR2C2	54	0.201016	P49116	Q6PHZ7	NR2C2_HUMAN	Q6PHZ7_HUMAN
325	1.96894	9.106e-05	0.507886	0.466667	14	2	DP;Hsp90Int	FALSE	RPS6KA3	RPS6KA3	68.3	13	0	2	0.515528	FALSE	1	RPS6KA3	48	0.212112	P51812	P51812	KS6A3_HUMAN	KS6A3_HUMAN
374	1.95963	0.00014272	0.510301	0.307692	13	2	DP	FALSE	ESRRB	ESRRB	61.6923	13	0	0	0.520186	FALSE	0	ESRRB	108	0.191591	O95718	O95718	ERR2_HUMAN	ERR2_HUMAN
381	1.95963	0.00014774	0.510301	0.435897	13	2	DP	FALSE	REST	REST	58.3077	13	0	0	0.520186	FALSE	0	REST	88	0.18108	Q13127	Q13127	REST_HUMAN	REST_HUMAN
107	1.96584	9.054e-05	0.508689	0.472727	12	2	DP	FALSE	FLII	FLII	72.3636	12	0	1	0.517081	FALSE	0	FLII	58	0.224732	Q13045	Q13045	FLII_HUMAN	FLII_HUMAN
109	1.97205	0.00010459	0.507087	0.388889	12	2	DP	FALSE	CNOT1	CNOT1	74.8889	12	0	3	0.513975	FALSE	0	CNOT1	44	0.232574	A5YKK6	A5YKK6	CNOT1_HUMAN	CNOT1_HUMAN
123	1.96584	0.0001625	0.508689	0.309091	12	2	DP	FALSE	LMO4	LMO4	60.0909	12	0	1	0.517081	FALSE	0	LMO4	76	0.186618	P61968	P61968	LMO4_HUMAN	LMO4_HUMAN
132	1.96584	3.959e-05	0.508689	0.581818	12	2	DP	FALSE	HMGB2	HMGB2	78.8182	12	0	1	0.517081	FALSE	0	HMGB2	46	0.244777	P26583	P26583	HMGB2_HUMAN	HMGB2_HUMAN
139	1.97205	0.00014603	0.507087	0.361111	13	2	DP	FALSE	SAFB2	SAFB2	66.5556	12	0	2	0.513975	FALSE	1	SAFB2	46	0.206694	Q14151	Q14151	SAFB2_HUMAN	SAFB2_HUMAN
148	1.97205	1.366e-05	0.507087	0.694444	13	2	DP	FALSE	TAF1B	TAF1B	95.5556	12	0	2	0.513975	FALSE	1	TAF1B	22	0.296756	Q53T94	Q53T94	TAF1B_HUMAN	TAF1B_HUMAN
192	1.96894	9.174e-05	0.507886	0.466667	13	2	DP	FALSE	ARHGDIA	ARHGDIA	65.6	12	0	1	0.515528	FALSE	1	ARHGDIA	48	0.203727	P19803	P52565	GDIR1_BOVIN	GDIR1_HUMAN
213	1.96894	0.00019515	0.507886	0.288889	13	2	DP	FALSE	SOD1	SOD1	52.7	12	0	1	0.515528	FALSE	1	SOD1	64	0.163665	P00441	P00441	SODC_HUMAN	SODC_HUMAN
256	1.96894	6.353e-05	0.507886	0.466667	13	2	DP	FALSE	APBB1	APBB1	68	12	0	1	0.515528	FALSE	1	APBB1	48	0.21118	O00213	O00213	APBB1_HUMAN	APBB1_HUMAN
277	1.96894	8.804e-05	0.507886	0.555556	12	2	DP	FALSE	PELP1	PELP1	80.1	12	0	2	0.515528	FALSE	0	PELP1	40	0.248758	Q8IZL8	Q8IZL8	PELP1_HUMAN	PELP1_HUMAN
322	1.96584	0.00012651	0.508689	0.436364	12	2	DP;Hsp90Int	FALSE	WT1	WT1	73.2727	12	0	1	0.517081	FALSE	0	WT1	62	0.227555	P19544	P19544	WT1_HUMAN	WT1_HUMAN
326	1.96584	4.834e-05	0.508689	0.509091	12	2	DP	FALSE	SUPT6H	SUPT6H	79.2727	12	0	1	0.517081	FALSE	0	SUPT6H	54	0.246189	Q7KZ85	Q7KZ85	SPT6H_HUMAN	SPT6H_HUMAN
370	1.96894	7.494e-05	0.507886	0.488889	13	2	DP	FALSE	NR2F2	NR2F2	70.6	12	0	1	0.515528	FALSE	1	NR2F2	46	0.219255	P24468	P24468	COT2_HUMAN	COT2_HUMAN
118	1.96894	5.139e-05	0.507886	0.533333	12	2	DP	FALSE	ELF3	ELF3	84.8	11	0	0	0.515528	FALSE	1	ELF3	42	0.263354	P78545	P78545	ELF3_HUMAN	ELF3_HUMAN
119	1.96894	7.99e-05	0.507886	0.6	12	2	DP	FALSE	RCOR1	RCOR1	67.9	11	0	0	0.515528	FALSE	1	RCOR1	36	0.21087	Q9UKL0	Q9UKL0	RCOR1_HUMAN	RCOR1_HUMAN
176	1.97516	6.115e-05	0.506289	0.607143	12	2	DP	FALSE	GTF2H1	GTF2H1	71.875	11	0	2	0.512422	FALSE	1	GTF2H1	22	0.223214	P32780	P32780	TF2H1_HUMAN	TF2H1_HUMAN
191	1.97826	5.399e-05	0.505495	0.47619	12	2	DP	FALSE	ITGB3BP	ITGB3BP	79.5714	11	0	3	0.51087	FALSE	1	ITGB3BP	22	0.247116	Q13352	Q13352	CENPR_HUMAN	CENPR_HUMAN
204	1.96894	0.00011693	0.507886	0.555556	12	2	DP	FALSE	HEXIM1	HEXIM1	79.1	11	0	0	0.515528	FALSE	1	HEXIM1	40	0.245652	O94992	O94992	HEXI1_HUMAN	HEXI1_HUMAN
232	1.97516	4.982e-05	0.506289	0.642857	11	2	DP	FALSE	UIMC1	UIMC1	92.125	11	0	3	0.512422	FALSE	0	UIMC1	20	0.286102	Q96RL1	Q96RL1	UIMC1_HUMAN	UIMC1_HUMAN
234	1.96894	0.0001469	0.507886	0.333333	11	2	DP	FALSE	ACTN4	ACTN4	63.2	11	0	1	0.515528	FALSE	0	ACTN4	60	0.196273	O43707	O43707	ACTN4_HUMAN	ACTN4_HUMAN
308	1.97826	3.58e-05	0.505495	0.52381	11	2	DP	FALSE	TGS1	TGS1	90	11	0	4	0.51087	FALSE	0	TGS1	20	0.279503	Q96RS0	Q96RS0	TGS1_HUMAN	TGS1_HUMAN
313	1.97205	6.202e-05	0.507087	0.5	12	2	DP	FALSE	CCNT1	CCNT1	69	11	0	1	0.513975	FALSE	1	CCNT1	36	0.214286	O60563	O60563	CCNT1_HUMAN	CCNT1_HUMAN
342	1.97205	7.094e-05	0.507087	0.333333	11	2	DP	FALSE	ANP32A	ANP32A	75.2222	11	0	2	0.513975	FALSE	0	ANP32A	48	0.233609	P39687	P39687	AN32A_HUMAN	AN32A_HUMAN
74	1.97205	6.618e-05	0.507087	0.416667	11	2	DP;Hsp90Int	FALSE	LATS1	LATS1	72.5556	10	0	0	0.513975	FALSE	1	LATS1	42	0.225328	Q6PJG3	O95835	Q6PJG3_HUMAN	LATS1_HUMAN
110	1.97205	7.371e-05	0.507087	0.527778	10	2	DP	FALSE	CCAR1	CCAR1	78.6667	10	0	1	0.513975	FALSE	0	CCAR1	34	0.244306	Q8IX12	Q8IX12	CCAR1_HUMAN	CCAR1_HUMAN
183	1.96894	9.823e-05	0.507886	0.511111	10	2	DP	FALSE	CLOCK	CLOCK	74.1	10	0	0	0.515528	FALSE	0	CLOCK	44	0.230124	O15516	O15516	CLOCK_HUMAN	CLOCK_HUMAN
251	1.97826	2.993e-05	0.505495	0.571429	11	2	DP	FALSE	STRN3	STRN3	70.4286	10	0	2	0.51087	FALSE	1	STRN3	18	0.218722	Q13033	Q13033	STRN3_HUMAN	STRN3_HUMAN
260	1.97516	5.495e-05	0.506289	0.642857	11	2	DP	FALSE	PRDM2	PRDM2	96.875	10	0	1	0.512422	FALSE	1	PRDM2	20	0.300854	Q13029	Q13029	PRDM2_HUMAN	PRDM2_HUMAN
291	1.97205	8.217e-05	0.507087	0.416667	10	2	DP;Hsp90Int	FALSE	TXNRD1	TXNRD1	76.2222	10	0	1	0.513975	FALSE	0	TXNRD1	42	0.236715	Q16881	Q16881	TRXR1_HUMAN	TRXR1_HUMAN
302	1.97826	5.401e-05	0.505495	0.428571	11	2	DP	FALSE	ISL1	ISL1	76.4286	10	0	2	0.51087	FALSE	1	ISL1	24	0.237356	P61371	P61371	ISL1_HUMAN	ISL1_HUMAN
305	1.97205	6.639e-05	0.507087	0.5	10	2	DP	FALSE	BCAS2	BCAS2	78.1111	10	0	1	0.513975	FALSE	0	BCAS2	36	0.242581	O75934	O75934	SPF27_HUMAN	SPF27_HUMAN
324	1.97205	9.52e-05	0.507087	0.472222	10	2	DP	FALSE	RAD21	RAD21	72.2222	10	0	1	0.513975	FALSE	0	RAD21	38	0.224293	O60216	O60216	RAD21_HUMAN	RAD21_HUMAN
380	1.97516	3.712e-05	0.506289	0.571429	10	2	DP	FALSE	LCOR	LCOR	69.75	10	0	2	0.512422	FALSE	0	LCOR	24	0.216615	Q96JN0	Q96JN0	LCOR_HUMAN	LCOR_HUMAN
70	1.97516	6.669e-05	0.506289	0.428571	10	2	DP	FALSE	MPG	MPG	85.125	9	0	0	0.512422	FALSE	1	MPG	32	0.264363	P29372	P29372	3MG_HUMAN	3MG_HUMAN
111	1.97516	7.99e-06	0.506289	0.714286	9	2	DP;Hsp90Int	FALSE	PAK6	PAK6	88.75	9	0	1	0.512422	FALSE	0	PAK6	16	0.275621	Q9NQU5	Q9NQU5	PAK6_HUMAN	PAK6_HUMAN
154	1.97826	1.237e-05	0.505495	0.714286	9	2	DP	FALSE	EP400	EP400	95.8571	9	0	2	0.51087	FALSE	0	EP400	12	0.297693	Q96L91	Q96L91	EP400_HUMAN	EP400_HUMAN
174	1.98137	1.904e-05	0.504702	0.533333	10	2	DP	FALSE	ZNF451	ZNF451	80	9	0	2	0.509317	FALSE	1	ZNF451	14	0.248447	Q9Y4E5	Q9Y4E5	ZN451_HUMAN	ZN451_HUMAN
244	1.98137	1.607e-05	0.504702	0.466667	9	2	DP	FALSE	PNRC2	PNRC2	90.3333	9	0	3	0.509317	FALSE	0	PNRC2	16	0.280538	Q9NPJ4	Q9NPJ4	PNRC2_HUMAN	PNRC2_HUMAN
264	1.97516	3.129e-05	0.506289	0.714286	9	2	DP	FALSE	SAFB	SAFB	89.875	9	0	1	0.512422	FALSE	0	SAFB	16	0.279115	Q15424	Q15424	SAFB1_HUMAN	SAFB1_HUMAN
281	1.97516	3.339e-05	0.506289	0.571429	9	2	DP	FALSE	AKAP13	AKAP13	77.5	9	0	1	0.512422	FALSE	0	AKAP13	24	0.240683	Q12802	Q12802	AKP13_HUMAN	AKP13_HUMAN
294	1.97516	8.944e-05	0.506289	0.357143	10	2	DP	FALSE	GNAI1	GNAI1	70.625	9	0	0	0.512422	FALSE	1	GNAI1	36	0.219332	P63097	P63096	GNAI1_BOVIN	GNAI1_HUMAN
309	1.97826	1.46e-06	0.505495	0.904762	9	2	DP	FALSE	CITED1	CITED1	119	9	0	2	0.51087	FALSE	0	CITED1	4	0.369565	Q99966	Q99966	CITE1_HUMAN	CITE1_HUMAN
335	1.97826	2.829e-05	0.505495	0.47619	10	2	DP	FALSE	HMGN1	HMGN1	92.2857	9	0	1	0.51087	FALSE	1	HMGN1	22	0.286602	P05114	P05114	HMGN1_HUMAN	HMGN1_HUMAN
357	1.98137	3.87e-05	0.504702	0.733333	10	2	DP	FALSE	RGS3	RGS3	86.5	9	0	2	0.509317	FALSE	1	RGS3	8	0.268634	P49796	P49796	RGS3_HUMAN	RGS3_HUMAN
358	1.97516	2.603e-05	0.506289	0.642857	9	2	DP	FALSE	HADHB	HADHB	96.375	9	0	1	0.512422	FALSE	0	HADHB	20	0.299301	P55084	P55084	ECHB_HUMAN	ECHB_HUMAN
361	1.98137	7.46e-06	0.504702	0.8	9	2	DP;Hsp90Int	FALSE	AIP	AIP	91	9	0	3	0.509317	FALSE	0	AIP	6	0.282609	O00170	O00170	AIP_HUMAN	AIP_HUMAN
78	1.97826	3.468e-05	0.505495	0.47619	8	2	DP	FALSE	NSD1	NSD1	78.8571	8	0	1	0.51087	FALSE	0	NSD1	22	0.244898	Q96L73	Q96L73	NSD1_HUMAN	NSD1_HUMAN
79	1.98137	2.115e-05	0.504702	0.466667	9	2	DP	FALSE	CAMK1	CAMK1	79.1667	8	0	1	0.509317	FALSE	1	CAMK1	16	0.245859	Q14012	Q14012	KCC1A_HUMAN	KCC1A_HUMAN
81	1.97826	0.00010868	0.505495	0.285714	9	2	DP	FALSE	SOD2	SOD2	59.1429	8	0	0	0.51087	FALSE	1	SOD2	30	0.183673	P04179	A0A0C4DFU2	SODM_HUMAN	A0A0C4DFU2_HUMAN
101	1.98137	4.23e-06	0.504702	0.733333	9	2	DP	FALSE	PES1	PES1	115.667	8	0	1	0.509317	FALSE	1	PES1	8	0.359213	O00541	O00541	PESC_HUMAN	PESC_HUMAN
131	1.98137	6.418e-05	0.504702	0.333333	9	2	DP	FALSE	NME1	NME1	69.5	8	0	1	0.509317	FALSE	1	NME1	20	0.215839	P15531	P15531	NDKA_HUMAN	NDKA_HUMAN
147	1.98137	5.92e-05	0.504702	0.4	9	2	DP	FALSE	RNF31	RNF31	69.3333	8	0	1	0.509317	FALSE	1	RNF31	18	0.215321	Q96EP0	Q96EP0	RNF31_HUMAN	RNF31_HUMAN
175	1.98137	6.28e-06	0.504702	0.8	9	2	DP	FALSE	NELFB	NELFB	103.333	8	0	1	0.509317	FALSE	1	NELFB	6	0.320911	Q8WX92	Q8WX92	NELFB_HUMAN	NELFB_HUMAN
177	1.98137	1.767e-05	0.504702	0.4	8	2	DP	FALSE	NCOA4	NCOA4	91	8	0	2	0.509317	FALSE	0	NCOA4	18	0.282609	Q13772	Q13772	NCOA4_HUMAN	NCOA4_HUMAN
184	1.97826	2.939e-05	0.505495	0.47619	8	2	DP	FALSE	TRIP11	TRIP11	75.8571	8	0	1	0.51087	FALSE	0	TRIP11	22	0.235581	Q15643	Q15643	TRIPB_HUMAN	TRIPB_HUMAN
215	1.98137	4.66e-05	0.504702	0.533333	9	2	DP	FALSE	RBFOX2	RBFOX2	78.1667	8	0	1	0.509317	FALSE	1	RBFOX2	14	0.242754	O43251	O43251	RFOX2_HUMAN	RFOX2_HUMAN
233	1.98137	3.536e-05	0.504702	0.533333	8	2	DP	FALSE	PER2	PER2	92.1667	8	0	2	0.509317	FALSE	0	PER2	14	0.286232	O15055	O15055	PER2_HUMAN	PER2_HUMAN
237	1.98137	1.043e-05	0.504702	0.733333	9	2	DP	FALSE	MVP	MVP	105.333	8	0	1	0.509317	FALSE	1	MVP	8	0.327122	Q14764	Q14764	MVP_HUMAN	MVP_HUMAN
290	1.97516	2.003e-05	0.506289	0.5	8	2	DP	FALSE	DDX54	DDX54	94.5	8	0	0	0.512422	FALSE	0	DDX54	28	0.293478	Q8TDD1	Q8TDD1	DDX54_HUMAN	DDX54_HUMAN
292	1.97826	2.675e-05	0.505495	0.571429	8	2	DP	FALSE	HSD17B10	HSD17B10	79	8	0	1	0.51087	FALSE	0	HSD17B10	18	0.245342	Q99714	Q99714	HCD2_HUMAN	HCD2_HUMAN
323	1.98137	7.43e-06	0.504702	0.733333	8	2	DP	FALSE	NFATC4	NFATC4	110.667	8	0	2	0.509317	FALSE	0	NFATC4	8	0.343685	Q14934	Q14934	NFAC4_HUMAN	NFAC4_HUMAN
344	1.97826	2.644e-05	0.505495	0.666667	8	2	DP	FALSE	NOP58	NOP58	89.4286	8	0	1	0.51087	FALSE	0	NOP58	14	0.277728	Q9Y2X3	Q9Y2X3	NOP58_HUMAN	NOP58_HUMAN
368	1.98137	8.88e-06	0.504702	0.8	9	2	DP	FALSE	TCF20	TCF20	96.5	8	0	1	0.509317	FALSE	1	TCF20	6	0.299689	Q9UGU0	Q9UGU0	TCF20_HUMAN	TCF20_HUMAN
83	1.98447	7.79e-06	0.503912	0.6	8	2	DP	FALSE	XBP1	XBP1	96.6	7	0	1	0.507764	FALSE	1	XBP1	8	0.3	P17861	P17861	XBP1_HUMAN	XBP1_HUMAN
205	1.98137	3.661e-05	0.504702	0.4	7	2	DP	FALSE	PITX1	PITX1	80.6667	7	0	1	0.509317	FALSE	0	PITX1	18	0.250518	P78337	P78337	PITX1_HUMAN	PITX1_HUMAN
242	1.98758	1.2e-05	0.503125	0.5	8	2	DP	FALSE	PNRC1	PNRC1	112.75	7	0	2	0.506211	FALSE	1	PNRC1	6	0.350155	Q12796	Q12796	PNRC1_HUMAN	PNRC1_HUMAN
259	1.98447	4.89e-06	0.503912	0.6	8	2	DP	FALSE	ARID5A	ARID5A	102.8	7	0	1	0.507764	FALSE	1	ARID5A	8	0.319255	Q03989	Q03989	ARI5A_HUMAN	ARI5A_HUMAN
262	1.98758	1.437e-05	0.503125	0.5	8	2	DP	FALSE	ZNF131	ZNF131	107.5	7	0	2	0.506211	FALSE	1	ZNF131	6	0.333851	P52739	P52739	ZN131_HUMAN	ZN131_HUMAN
285	1.98137	4.144e-05	0.504702	0.466667	7	2	DP	FALSE	NR0B1	NR0B1	78.8333	7	0	1	0.509317	FALSE	0	NR0B1	16	0.244824	P51843	P51843	NR0B1_HUMAN	NR0B1_HUMAN
350	1.98137	9.55e-06	0.504702	0.666667	7	2	DP;Hsp90Int	FALSE	SMYD2	SMYD2	106	7	0	1	0.509317	FALSE	0	SMYD2	10	0.329193	Q9NRG4	Q9NRG4	SMYD2_HUMAN	SMYD2_HUMAN
384	1.98137	5.713e-05	0.504702	0.466667	7	2	DP	FALSE	KMT2D	KMT2D	67.3333	7	0	1	0.509317	FALSE	0	KMT2D	16	0.20911	O14686	O14686	KMT2D_HUMAN	KMT2D_HUMAN
68	1.98758	0	0.503125	1	7	2	DP	FALSE	SPOP	SPOP	112.75	6	0	1	0.506211	FALSE	1	SPOP	0	0.350155	O43791	O43791	SPOP_HUMAN	SPOP_HUMAN
91	1.98758	2.02e-06	0.503125	0.666667	7	2	DP	FALSE	PSMC3IP	PSMC3IP	115.75	6	0	1	0.506211	FALSE	1	PSMC3IP	4	0.359472	Q9P2W1	Q9P2W1	HOP2_HUMAN	HOP2_HUMAN
96	1.98447	1.693e-05	0.503912	0.6	6	2	DP	FALSE	CNOT7	CNOT7	100.2	6	0	1	0.507764	FALSE	0	CNOT7	8	0.31118	Q9UIV1	Q9UIV1	CNOT7_HUMAN	CNOT7_HUMAN
129	1.98758	1.935e-05	0.503125	0.666667	7	2	DP	FALSE	MAPK12	MAPK12	100.75	6	0	1	0.506211	FALSE	1	MAPK12	4	0.312888	P53778	P53778	MK12_HUMAN	MK12_HUMAN
168	1.98137	1.396e-05	0.504702	0.6	6	2	DP	FALSE	PPARGC1B	PPARGC1B	87.1667	6	0	0	0.509317	FALSE	0	PPARGC1B	12	0.270704	Q86YN6	Q86YN6	PRGC2_HUMAN	PRGC2_HUMAN
171	1.98758	9.67e-06	0.503125	0.666667	7	2	DP	FALSE	RLIM	RLIM	102	6	0	1	0.506211	FALSE	1	RLIM	4	0.31677	Q9NVW2	Q9NVW2	RNF12_HUMAN	RNF12_HUMAN
190	1.98758	1.02e-06	0.503125	0.833333	7	2	DP	FALSE	TLE3	TLE3	127.75	6	0	1	0.506211	FALSE	1	TLE3	2	0.396739	Q04726	Q04726	TLE3_HUMAN	TLE3_HUMAN
193	1.98758	1.086e-05	0.503125	0.5	7	2	DP	FALSE	UBA3	UBA3	106.5	6	0	1	0.506211	FALSE	1	UBA3	6	0.330745	Q8TBC4	Q99344	UBA3_HUMAN	UBA3_YEAST
200	1.98758	1.29e-05	0.503125	0.5	7	2	DP	FALSE	BLOC1S1	BLOC1S1	95	6	0	1	0.506211	FALSE	1	BLOC1S1	6	0.295031	P78537	P78537	BL1S1_HUMAN	BL1S1_HUMAN
206	1.98137	2.793e-05	0.504702	0.666667	6	2	DP	FALSE	KDM6A	KDM6A	92.5	6	0	0	0.509317	FALSE	0	KDM6A	10	0.287267	O15550	O15550	KDM6A_HUMAN	KDM6A_HUMAN
276	1.98447	7.56e-06	0.503912	0.7	6	2	DP	FALSE	PBXIP1	PBXIP1	97.4	6	0	1	0.507764	FALSE	0	PBXIP1	6	0.302484	Q96AQ6	Q96AQ6	PBIP1_HUMAN	PBIP1_HUMAN
278	1.98447	8.14e-06	0.503912	0.6	6	2	DP	FALSE	DNTTIP2	DNTTIP2	98.4	6	0	1	0.507764	FALSE	0	DNTTIP2	8	0.30559	Q5QJE6	Q5QJE6	TDIF2_HUMAN	TDIF2_HUMAN
303	1.98758	1.032e-05	0.503125	0.666667	6	2	DP	FALSE	ROCK2	ROCK2	99.75	6	0	2	0.506211	FALSE	0	ROCK2	4	0.309783	O75116	O75116	ROCK2_HUMAN	ROCK2_HUMAN
311	1.98447	2.967e-05	0.503912	0.5	7	2	DP	FALSE	UBE3C	UBE3C	82	6	0	0	0.507764	FALSE	1	UBE3C	10	0.254658	Q15386	Q15386	UBE3C_HUMAN	UBE3C_HUMAN
340	1.98447	2.179e-05	0.503912	0.5	6	2	DP	FALSE	PAX2	PAX2	96	6	0	1	0.507764	FALSE	0	PAX2	10	0.298137	Q02962	Q02962	PAX2_HUMAN	PAX2_HUMAN
80	1.98758	3.91e-06	0.503125	0.666667	5	2	DP	FALSE	NCOA7	NCOA7	106	5	0	1	0.506211	FALSE	0	NCOA7	4	0.329193	Q8NI08	Q8NI08	NCOA7_HUMAN	NCOA7_HUMAN
146	1.99068	2.76e-06	0.50234	0.666667	6	2	DP	FALSE	FOXE1	FOXE1	128.333	5	0	1	0.504658	FALSE	1	FOXE1	2	0.398551	O00358	O00358	FOXE1_HUMAN	FOXE1_HUMAN
179	1.98758	0	0.503125	1	5	2	DP	FALSE	MACROD1	MACROD1	110.75	5	0	1	0.506211	FALSE	0	MACROD1	0	0.343944	Q9BQ69	Q9BQ69	MACD1_HUMAN	MACD1_HUMAN
238	1.99068	0	0.50234	1	5	2	DP;Hsp90Int	FALSE	SMYD3	SMYD3	151	5	0	2	0.504658	FALSE	0	SMYD3	0	0.468944	Q9H7B4	Q9H7B4	SMYD3_HUMAN	SMYD3_HUMAN
270	1.99068	3.22e-06	0.50234	0.666667	5	2	DP	FALSE	AHRR	AHRR	126	5	0	2	0.504658	FALSE	0	AHRR	2	0.391304	A9YTQ3		AHRR_HUMAN
289	1.98758	0	0.503125	1	5	2	DP	FALSE	VAV3	VAV3	99.5	5	0	1	0.506211	FALSE	0	VAV3	0	0.309006	Q9UKW4	Q9UKW4	VAV3_HUMAN	VAV3_HUMAN
295	1.98758	6.4e-07	0.503125	0.833333	5	2	DP	FALSE	MAZ	MAZ	131.25	5	0	1	0.506211	FALSE	0	MAZ	2	0.407609	P56270	P56270	MAZ_HUMAN	MAZ_HUMAN
299	1.98758	1.677e-05	0.503125	0.5	5	2	DP	FALSE	CIZ1	CIZ1	97.25	5	0	1	0.506211	FALSE	0	CIZ1	6	0.302019	Q9ULV3	Q9ULV3	CIZ1_HUMAN	CIZ1_HUMAN
306	1.98447	7.24e-06	0.503912	0.6	5	2	DP	FALSE	CUEDC2	CUEDC2	98.4	5	0	0	0.507764	FALSE	0	CUEDC2	8	0.30559	Q9H467	Q9H467	CUED2_HUMAN	CUED2_HUMAN
351	1.98447	2.901e-05	0.503912	0.4	5	2	DP	FALSE	INO80	INO80	84.6	5	0	0	0.507764	FALSE	0	INO80	12	0.262733	Q9ULG1	Q9ULG1	INO80_HUMAN	INO80_HUMAN
362	1.98758	1.064e-05	0.503125	0.5	5	2	DP	FALSE	KIAA1967	KIAA1967	102	5	0	1	0.506211	FALSE	0	KIAA1967	6	0.31677
377	1.98758	1.29e-05	0.503125	0.666667	5	2	DP	FALSE	ZFHX3	ZFHX3	99	5	0	1	0.506211	FALSE	0	ZFHX3	4	0.307453	Q15911	Q15911	ZFHX3_HUMAN	ZFHX3_HUMAN
378	1.98758	4.7e-06	0.503125	0.666667	5	2	DP	FALSE	CTGF	CTGF	130.5	5	0	1	0.506211	FALSE	0	CTGF	4	0.40528	P29279	P29279	CTGF_HUMAN	CTGF_HUMAN
67	1.99068	3.87e-06	0.50234	0.666667	4	2	DP	FALSE	ZNF366	ZNF366	120.667	4	0	1	0.504658	FALSE	0	ZNF366	2	0.374741	Q8N895	Q8N895	ZN366_HUMAN	ZN366_HUMAN
69	1.98758	1.612e-05	0.503125	0.666667	4	2	DP	FALSE	RBM23	RBM23	97.5	4	0	0	0.506211	FALSE	0	RBM23	4	0.302795	Q86U06	Q86U06	RBM23_HUMAN	RBM23_HUMAN
87	1.99379	0	0.501558	1	4	2	DP	FALSE	GNGT1	GNGT1	168	4	0	2	0.503106	FALSE	0	GNGT1	0	0.521739	P02698	P63211	GBG1_BOVIN	GBG1_HUMAN
173	1.99068	0	0.50234	1	4	2	DP	FALSE	SNURF	SNURF	168.667	4	0	1	0.504658	FALSE	0	SNURF	0	0.52381	Q9Y675	Q9Y675	SNURF_HUMAN	SNURF_HUMAN
315	1.99379	0	0.501558	1	5	2	DP	FALSE	GRM1	GRM1	180.5	4	0	1	0.503106	FALSE	1	GRM1	0	0.560559	Q13255	Q13255	GRM1_HUMAN	GRM1_HUMAN
89	1.99379	0	0.501558	1	3	2	DP	FALSE	CACUL1	CACUL1	178.5	3	0	1	0.503106	FALSE	0	CACUL1	0	0.554348	Q86Y37	Q86Y37	CACL1_HUMAN	CACL1_HUMAN
103	1.99379	0	0.501558	1	3	2	DP;Hsp90Int	FALSE	KDM4B	KDM4B	164	3	0	1	0.503106	FALSE	0	KDM4B	0	0.509317	O94953	O94953	KDM4B_HUMAN	KDM4B_HUMAN
144	1.99379	0	0.501558	1	3	2	DP	FALSE	ATAD2	ATAD2	186	3	0	1	0.503106	FALSE	0	ATAD2	0	0.57764	Q6PL18	Q6PL18	ATAD2_HUMAN	ATAD2_HUMAN
170	1.99379	0	0.501558	1	3	2	DP	FALSE	GREB1	GREB1	183	3	0	1	0.503106	FALSE	0	GREB1	0	0.568323	Q4ZG55	Q4ZG55	GREB1_HUMAN	GREB1_HUMAN
189	1.99379	0	0.501558	1	3	2	DP	FALSE	DUSP22	DUSP22	189	3	0	1	0.503106	FALSE	0	DUSP22	0	0.586957	Q9NRW4	Q9NRW4	DUS22_HUMAN	DUS22_HUMAN
257	1.99379	0	0.501558	1	3	2	DP	FALSE	SCAND1	SCAND1	177.5	3	0	1	0.503106	FALSE	0	SCAND1	0	0.551242	P57086	P57086	SCND1_HUMAN	SCND1_HUMAN
268	1.99689	0	0.500778	0	4	2	DP	FALSE	NCOA5	NCOA5	322	3	0	1	0.501553	FALSE	1	NCOA5	0	0	Q9HCD5	Q9HCD5	NCOA5_HUMAN	NCOA5_HUMAN
95	1.99689	0	0.500778	0	2	2	DP	FALSE	LMTK3	LMTK3	322	2	0	1	0.501553	FALSE	0	LMTK3	0	0		Q96Q04		LMTK3_HUMAN
113	1.99379	0	0.501558	1	2	2	DP	FALSE	SFR1	SFR1	167	2	0	0	0.503106	FALSE	0	SFR1	0	0.518634	Q86XK3	Q86XK3	SFR1_HUMAN	SFR1_HUMAN
153	1.99379	0	0.501558	1	2	2	DP	FALSE	AKAP14	AKAP14	173	2	0	0	0.503106	FALSE	0	AKAP14	0	0.537267	Q86UN6	Q86UN6	AKA28_HUMAN	AKA28_HUMAN
165	1.99689	0	0.500778	0	2	2	DP	FALSE	NDUFAF3	NDUFAF3	322	2	0	1	0.501553	FALSE	0	NDUFAF3	0	0	Q9BU61	Q9BU61	NDUF3_HUMAN	NDUF3_HUMAN
180	1.99379	0	0.501558	1	2	2	DP	FALSE	SENP2	SENP2	179.5	2	0	0	0.503106	FALSE	0	SENP2	0	0.557453	Q9HC62	Q9HC62	SENP2_HUMAN	SENP2_HUMAN
274	1.99379	0	0.501558	1	2	2	DP	FALSE	PHF20	PHF20	226.5	2	0	0	0.503106	FALSE	0	PHF20	0	0.703416	Q9BVI0	Q9BVI0	PHF20_HUMAN	PHF20_HUMAN
283	1.99689	0	0.500778	0	2	2	DP	FALSE	WBP2	WBP2	322	2	0	1	0.501553	FALSE	0	WBP2	0	0	Q969T9	Q969T9	WBP2_HUMAN	WBP2_HUMAN
286	1.99379	0	0.501558	1	2	2	DP	FALSE	MEMO1	MEMO1	172	2	0	0	0.503106	FALSE	0	MEMO1	0	0.534161	Q9Y316	Q9Y316	MEMO1_HUMAN	MEMO1_HUMAN
331	1.99379	0	0.501558	1	2	2	DP	FALSE	NCAPH	NCAPH	166	2	0	0	0.503106	FALSE	0	NCAPH	0	0.515528	Q15003	Q15003	CND2_HUMAN	CND2_HUMAN
145	1.99689	0	0.500778	0	1	2	DP	FALSE	PRMT6	PRMT6	322	1	0	0	0.501553	FALSE	0	PRMT6	0	0	Q96LA8	Q96LA8	ANM6_HUMAN	ANM6_HUMAN
156	1.99689	0	0.500778	0	1	2	DP	FALSE	GGNBP2	GGNBP2	322	1	0	0	0.501553	FALSE	0	GGNBP2	0	0	Q9H3C7	Q9H3C7	GGNB2_HUMAN	GGNB2_HUMAN
203	1.99689	0	0.500778	0	1	2	DP	FALSE	KLF7	KLF7	322	1	0	0	0.501553	FALSE	0	KLF7	0	0	O75840	O75840	KLF7_HUMAN	KLF7_HUMAN
228	1.99689	0	0.500778	0	1	2	DP	FALSE	PTCD1	PTCD1	322	1	0	0	0.501553	FALSE	0	PTCD1	0	0	O75127	O75127	PTCD1_HUMAN	PTCD1_HUMAN
263	1.99689	0	0.500778	0	1	2	DP	FALSE	PADI2	PADI2	322	1	0	0	0.501553	FALSE	0	PADI2	0	0		Q9Y2J8		PADI2_HUMAN
272	1.99689	0	0.500778	0	1	2	DP	FALSE	HOXB8	HOXB8	322	1	0	0	0.501553	FALSE	0	HOXB8	0	0		P17481		HXB8_HUMAN
279	1.99689	0	0.500778	0	1	2	DP	FALSE	POU4F2	POU4F2	322	1	0	0	0.501553	FALSE	0	POU4F2	0	0		Q12837		PO4F2_HUMAN
280	1.99689	0	0.500778	0	1	2	DP	FALSE	POU4F1	POU4F1	322	1	0	0	0.501553	FALSE	0	POU4F1	0	0	Q01851	Q01851	PO4F1_HUMAN	PO4F1_HUMAN
314	1.99689	0	0.500778	0	1	2	DP	FALSE	ASC1	ASC1	322	1	0	0	0.501553	FALSE	0	ASC1	0	0	P38011	P38011	GBLP_YEAST	GBLP_YEAST
317	1.99689	0	0.500778	0	1	2	DP	FALSE	ASXL3	ASXL3	322	1	0	0	0.501553	FALSE	0	ASXL3	0	0	Q9C0F0	Q9C0F0	ASXL3_HUMAN	ASXL3_HUMAN
343	1.99689	0	0.500778	0	1	2	DP;Hsp90Int	FALSE	APOBEC3B	APOBEC3B	322	1	0	0	0.501553	FALSE	0	APOBEC3B	0	0		Q9UH17		ABC3B_HUMAN
359	1.99689	0	0.500778	0	1	2	DP	FALSE	TTP	TTP	322	1	0	0	0.501553	FALSE	0	TTP	0	0
363	1.99689	0	0.500778	0	1	2	DP	FALSE	CND1	CND1	322	1	0	0	0.501553	FALSE	0	CND1	0	0
364	1.99689	0	0.500778	0	1	2	DP	FALSE	PINX2	PINX2	322	1	0	0	0.501553	FALSE	0	PINX2	0	0
365	1.99689	0	0.500778	0	1	2	DP	FALSE	NHERF2	NHERF2	322	1	0	0	0.501553	FALSE	0	NHERF2	0	0
366	1.99689	0	0.500778	0	1	2	DP	FALSE	BRE1B	BRE1B	322	1	0	0	0.501553	FALSE	0	BRE1B	0	0
