## Supplementary material for "Network-informed discovery of multidrug combinations for ERα+/HER2-/PI3Kα-mutant breast cancer": Data S4.xlsx

### Sheet: Oncomine
Gene name	Correlation coefficient
	Dataset 1	Dataset 2	Dataset 3	Dataset 4	Dataset 5	Dataset 6
UBE2L6	0.892
GATA3	0.869	0.842	0.83	0.79	0.714	0.559
HLA-A	0.84
HLA-C	0.84
MICA	0.84
MST1P9	0.84
CA12	0.833	0.808	0.79	0.785	0.65
TBC1D9	0.824	0.789	0.764	0.758	0.714
B2M	0.808
IFI27	0.808
OAS1	0.808	0.578
AGR2	0.795	0.691	0.633	0.537
FOXA1	0.795	0.691	0.633	0.559	0.537
MLPH	0.795	0.691	0.633	0.537
XBP1	0.795	0.705	0.691	0.559	0.537
AGR3	0.788
SLC39A6	0.771	0.652	0.606	0.592	0.559
EDN1	0.758
ANXA9	0.754	0.602	0.65	0.615	0.479
GFRA1	0.754	0.548	0.505
FGGRT	0.747
NAT1	0.745	0.665	0.633	0.559	0.546	0.49
C9orf116	0.742	0.479	0.461
IFI6	0.724
IFI44L	0.724
IFIT1	0.724
IFIT2	0.724
IFITM1	0.724
ISG15	0.724
ISG15	0.724
MX1	0.724
OPA1	0.724
RSAD2	0.724
ZNF187	0.724
DNAJC12	0.721	0.716	0.638	0.592	0.554	0.526
MAGED2	0.713	0.523	0.478
TRIM22	0.71
DTX3L	0.71
IRF9	0.71
PARP14	0.71
SP100	0.71
RHOB	0.709	0.691	O.633	0.537
FBP1	0.705	0.696	0.642	0.564	0.474
DNALI1	0.702	0.696	0.598	0.559	0.479	0.47
MYB	0.702	0.62	0.608	0.554
THSD4	0.695
CT62	0.695
CRIP1	0.693	0.545
SPDEF	0.691	0.633	0.537	0.526
P4HTM	0.688
DALRD3	0.688
IFI35	0.685
BST2	0.685
RARRES3	0.685
ABAT	0.682	0.633	0.646	0.608	0.572	0.48
SCUBE2	0.682	0.633	0.604	0.603	0.533	0.48
SLC7A8	0.676	0.564
TFF1	0.675	0.644	0.617
TFF3	0.675	0.644	0.617	0.559
LASS6	0.672	0.496
TTC39A	0.672	0.608	0.592
KDM4B	0.66
ERBB4	0.638	0.526	0.514	0.505
C6orf97	0.636	0.505
BCL2	0.634	0.554	0.486
TPBG	0.634
GPD1L	0.633	0.558	0.555	0.537
NPDC1	0.633	0.495
SLC44A4	0.633	0.549	0.537	0.526
MX2	0.632
PLSCR1	0.632
SP110	0.63
VAV3	0.62
GREB1	0.617	0.617	0.603	0.565
MAPT	0.617	0.608	0.505	0.5
KDM48	0.617
AFF3	0.608
HHAT	0.608
CPLX1	0.608
MLL	0.608
RABEP1	0.608	0.533
IL6ST	0.604	0.486
NRIP1	0.604
MEIS3P1	0.604
UGCG	0.604
FSIP1	0.593	0.554
CYB5R1	0.59
COPZ1	0.59
CRNKL1	0.59
ERBB3	0.59	0.523	0.496
LRBA	0.59
LCMT2	0.59
RNF103	0.59
PLEKHF2	0.59
REEP5	0.59
SLC19A2	0.59	0.496
SLC22A5	0.59
TMBIM6	0.59
SLC2A10	0.59	0.555
TMEM30B	0.59	0.523
TSPAN13	0.59	0.555	0.537
WWP1	0.59
CYB5A	0.588	0.54
ELOVL5	0.588	0.549
GAMT	0.584	0.561	0.495	0.479
C5orf30	0.58	0.558
CLSTN2	0.58
ACADSB	0.579	0.505
RHOH	0.578
LOC100128439	0.572
MYO5C	0.572
SCNN1A	0.572	0.555	0.54	0.479
SYBU	0.572	0.561	0.54
MCCC2	0.568	0.558	0.535	0.469
AKR7A3	0.568
ADCY9	0.565
CMPK2	0.565
DDX58	0.565
IRS1	0.565
PNPLA4	0.562	0.514
C10orf116	0.562
DYNLRB2	0.559
FLT1	0.559
AR	0.558	0.549	0.495
SIDT1	0.558	0.549	0.495
FAM174B	0.555	0.528	0.526
GALNT7	0.555	0.549	0.537
KRT18	0.555
THBS1	0.554
C15orf54	0.554
CAPN8	0.554
KCNK15	0.553
FAM1988	0.553
SLC7A2	0.553
RIMS4	0.553
CCNG2	0.549
ARL3	0.549
CIRBP	0.549
CDK17	0.549
FUT8	0.549
FBXW4	0.549
KIAA0232	0.549
INPP4B	0.549
TRIM8	0.549
UGDH	0.549
MREG	0.549	0.54
PTP4A2	0.549
TSPAN1	0.549	0.526
SPRED2	0.549
RBM47	0.549	0.523	0.496
KIAA1467	0.548	0.522
EVL	0.546	0.486
AZGP1	0.54
ZNF552	0.54	0.508
SELENBP1	0.537
BHLHE40	0.536
RERG	0.533	0.47
SERPINA5	0.529
DACH1	0.526	0.514
KIAA1324	0.526
RAB17	0.526
IRX5	0.523
LONRF2	0.518	0.478
NKAIN1	0.518
C6orf211	0.515
ENPP1	0.515
RMND1	0.515
FAAH	0.514
GSTM3	0.514
TJP3	0.509
FLJ45983	0.509
STC2	0.505	0.5
LASS2	0.496
KCTD3	0.496
PBX1	0.496
DHCR24	0.495	0.479
BBS1	0.493
CCND1	0.493
MTL5	0.493
SSH3	0.493
CACNA1D	0.492	0.479
FRY	0.492
LRIG1	0.492
QDPR	0.492	0.478
NMES	0.492
SCCPDH	0.491
WFS1	0.491
GALNT6	0.491
REPS2	0.49
SYT9	0.49
MRPS30	0.483
COX6C	0.483
COX6CP1	0.483
FAM128A	0.483
FAM128B	0.483
SIAH2	0.483
ADCY1	0.48
PDZK1	0.48
LOC100128977	0.48
PGR	0.48
RGS22	0.48
BCAS4	0.479
KCNE4	0.479
CARD10	0.479
KIAA0040	0.479
RBKS	0.479
ROGDI	0.479
SEMA3B	0.479
SLC16A6	0.479
SLC22A18	0.479
ZMYND10	0.479
TPRG1	0.478
BCL6B	0.477
PLXND1	0.477
SDS	0.477
GPR160	0.474
DOK7	0.47
PECI	0.469
LOC692247	0.461
INPP48	0.459
PARD6B	0.455
PKIB	0.455
GPR77	0.452	0.478
APBB2	0.451

### Sheet: GOBO
GeneSymbol	LocusLink	Correlation	STDdev	GeneName	EntrezID
ESR1	2099	1	0.837	estrogen receptor 1	2099
FOXA1	3169	0.553	0.892	forkhead box A1	3169
CA12	771	0.518	0.979	carbonic anhydrase XII	771
TBC1D9	23158	0.518	0.934	TBC1 domain family, member 9 (with GRAM domain)	23158
NECAB3	63941	0.501	0.557	N-terminal EF-hand calcium binding protein 3	63941
GATA3	2625	0.475	0.972	GATA binding protein 3	2625
C6orf97	80129	0.464	1.189	chromosome 6 open reading frame 97	80129
BHLHE40	8553	0.447	0.843	basic helix-loop-helix family, member e40	8553
HPN	3249	0.437	0.89	hepsin	3249
AFF3	3899	0.436	1.323	AF4/FMR2 family, member 3	3899
P4HTM	54681	0.433	0.671	prolyl 4-hydroxylase, transmembrane (endoplasmic reticulum)	54681
TRAK1	22906	0.429	0.529	trafficking protein, kinesin binding 1	22906
SLC22A5	6584	0.427	0.542	solute carrier family 22 (organic cation/carnitine transporter), member 5	6584
THSD4	79875	0.426	1.129	thrombospondin, type I, domain containing 4	79875
CACNA2D2	9254	0.424	1.107	calcium channel, voltage-dependent, alpha 2/delta subunit 2	9254
IQCK	124152	0.42	0.536	IQ motif containing K	124152
KDM4B	23030	0.416	0.693	jumonji domain containing 2B	23030
FAM63A	55793	0.415	0.726	family with sequence similarity 63, member A	55793
SLC19A2	10560	0.411	0.934	solute carrier family 19 (thiamine transporter), member 2	10560
ADCY9	115	0.409	0.614	adenylate cyclase 9	115
KCND3	3752	0.409	0.902	potassium voltage-gated channel, Shal-related subfamily, member 3	3752
EML2	24139	0.404	0.696	echinoderm microtubule associated protein like 2	24139
AHCYL1	10768	0.403	0.443	S-adenosylhomocysteine hydrolase-like 1	10768
MYST4	23522	0.399	0.659	MYST histone acetyltransferase (monocytic leukemia) 4	23522
FLNB	2317	0.398	0.794	filamin B, beta (actin binding protein 278)	2317
SLC39A6	25800	0.395	1.092	solute carrier family 39 (zinc transporter), member 6	25800
APBB2	323	0.394	0.486	amyloid beta (A4) precursor protein-binding, family B, member 2	323
RHOB	388	0.393	0.723	ras homolog gene family, member B	388
TLE3	7090	0.392	0.465	transducin-like enhancer of split 3 (E(sp1) homolog, Drosophila)	7090
SLC7A8	23428	0.389	1.16	solute carrier family 7 (cationic amino acid transporter, y+ system), member 8	23428
BCAM	4059	0.385	0.854	basal cell adhesion molecule (Lutheran blood group)	4059
ERBB3	2065	0.385	0.522	v-erb-b2 erythroblastic leukemia viral oncogene homolog 3 (avian)	2065
IGF1R	3480	0.385	0.805	insulin-like growth factor 1 receptor	3480
MLPH	79083	0.385	1.086	melanophilin	79083
ABHD14A	25864	0.383	0.535	abhydrolase domain containing 14A	25864
IL6ST	3572	0.382	0.929	interleukin 6 signal transducer (gp130, oncostatin M receptor)	3572
MCCC2	64087	0.382	0.885	methylcrotonoyl-Coenzyme A carboxylase 2 (beta)	64087
XBP1	7494	0.382	0.718	X-box binding protein 1	7494
CYP2B7P1	1556	0.381	2.202	cytochrome P450, family 2, subfamily B, polypeptide 7 pseudogene 1	1556
ABAT	18	0.377	1.033	4-aminobutyrate aminotransferase	18
FMO5	2330	0.377	1.298	flavin containing monooxygenase 5	2330
GFRA1	2674	0.376	1.613	GDNF family receptor alpha 1	2674
SEMA3F	6405	0.375	0.756	sema domain, immunoglobulin domain (Ig), short basic domain, secreted, (semaphorin) 3F	6405
IKBKB	3551	0.374	0.832	inhibitor of kappa light polypeptide gene enhancer in B-cells, kinase beta	3551
IDUA	3425	0.372	0.752	iduronidase, alpha-L-	3425
BMPR1B	658	0.371	2.136	bone morphogenetic protein receptor, type IB	658
CYB561D2	11068	0.371	0.463	cytochrome b-561 domain containing 2	11068
TUBGCP4	27229	0.37	0.351	tubulin, gamma complex associated protein 4	27229
ACADSB	36	0.369	1.151	acyl-Coenzyme A dehydrogenase, short/branched chain	36
MAT2A	4144	0.369	0.572	methionine adenosyltransferase II, alpha	4144
GLYR1	84656	0.368	1.383	cytokine-like nuclear factor n-pac	84656
REEP1	65055	0.368	1.08	receptor accessory protein 1	65055
SENP2	59343	0.368	0.479	SUMO1/sentrin/SMT3 specific peptidase 2	59343
ZMYND10	51364	0.368	0.96	zinc finger, MYND-type containing 10	51364
PATZ1	23598	0.366	0.428	POZ (BTB) and AT hook containing zinc finger 1	23598
SH3GLB2	56904	0.365	1.306	SH3-domain GRB2-like endophilin B2	56904
ZNF24	7572	0.365	0.489	zinc finger protein 24	7572
UBE3B	89910	0.363	0.432	ubiquitin protein ligase E3B	89910
MAPT	4137	0.362	1.231	microtubule-associated protein tau	4137
CLPTM1	1209	0.361	0.966	cleft lip and palate associated transmembrane protein 1	1209
BTG2	7832	0.359	0.85	BTG family, member 2	7832
GGA2	23062	0.358	0.454	golgi associated, gamma adaptin ear containing, ARF binding protein 2	23062
MYB	4602	0.358	0.863	v-myb myeloblastosis viral oncogene homolog (avian)	4602
DNAJC16	23341	0.357	0.455	DnaJ (Hsp40) homolog, subfamily C, member 16	23341
RABEP1	9135	0.357	0.867	rabaptin, RAB GTPase binding effector protein 1	9135
CACNA1D	776	0.356	0.966	calcium channel, voltage-dependent, L type, alpha 1D subunit	776
LRIG1	26018	0.356	0.834	leucine-rich repeats and immunoglobulin-like domains 1	26018
SLC44A4	80736	0.356	1.135	solute carrier family 44, member 4	80736
FBP1	2203	0.355	0.764	fructose-1,6-bisphosphatase 1	2203
MAGED2	10916	0.355	0.743	melanoma antigen family D, 2	10916
VAMP2	6844	0.355	0.73	vesicle-associated membrane protein 2 (synaptobrevin 2)	6844
CELSR2	1952	0.354	0.847	cadherin, EGF LAG seven-pass G-type receptor 2 (flamingo homolog, Drosophila)	1952
GRLF1	2909	0.354	0.604	glucocorticoid receptor DNA binding factor 1	2909
LRBA	987	0.354	0.556	LPS-responsive vesicle trafficking, beach and anchor containing	987
CLSTN2	64084	0.352	1.49	calsyntenin 2	64084
RAB17	64284	0.352	0.661	RAB17, member RAS oncogene family	64284
NBR1	4077	0.351	0.488	neighbor of BRCA1 gene 1	4077
NEAT1	283131	0.351	1.418	non-protein coding RNA 84	283131
TCTA	6988	0.351	0.508	T-cell leukemia translocation altered gene	6988
COG2	22796	0.349	0.428	component of oligomeric golgi complex 2	22796
NXPH3	11248	0.349	0.682	neurexophilin 3	11248
RARG	5916	0.347	0.7	retinoic acid receptor, gamma	5916
RAB30	27314	0.346	0.612	RAB30, member RAS oncogene family	27314
SUOX	6821	0.346	0.47	sulfite oxidase	6821
CBX4	8535	0.345	0.988	chromobox homolog 4 (Pc class homolog, Drosophila)	8535
PVRL2	5819	0.345	0.444	poliovirus receptor-related 2 (herpesvirus entry mediator B)	5819
NEK9	91754	0.343	0.735	NIMA (never in mitosis gene a)- related kinase 9	91754
YTHDC2	64848	0.343	0.545	YTH domain containing 2	64848
AR	367	0.342	0.86	androgen receptor	367
NAPA	8775	0.342	0.708	N-ethylmaleimide-sensitive factor attachment protein, alpha	8775
PLXNB1	5364	0.342	1.115	plexin B1	5364
CLASP2	23122	0.341	0.481	cytoplasmic linker associated protein 2	23122
ASH1L	55870	0.34	0.62	ash1 (absent, small, or homeotic)-like (Drosophila)	55870
ENTPD5	957	0.34	0.881	ectonucleoside triphosphate diphosphohydrolase 5	957
SYTL2	54843	0.34	1.036	synaptotagmin-like 2	54843
SCUBE2	57758	0.339	1.909	signal peptide, CUB domain, EGF-like 2	57758
STC2	8614	0.339	1.631	stanniocalcin 2	8614
ARHGEF11	9826	0.338	0.52	Rho guanine nucleotide exchange factor (GEF) 11	9826
BTRC	8945	0.338	0.577	beta-transducin repeat containing	8945
TMBIM6	7009	0.338	0.371	transmembrane BAX inhibitor motif containing 6	7009
TSC2	7249	0.336	0.895	tuberous sclerosis 2	7249
KIAA0494	9813	0.335	0.346	KIAA0494	9813
PRKAB1	5564	0.335	0.432	protein kinase, AMP-activated, beta 1 non-catalytic subunit	5564
FAAH	2166	0.334	0.698	fatty acid amide hydrolase	2166
DCAF11	80344	0.333	0.424	WD repeat domain 23	80344
TMPRSS6	164656	0.333	0.863	transmembrane protease, serine 6	164656
ANXA9	8416	0.332	1.254	annexin A9	8416
MCC	4163	0.332	0.592	mutated in colorectal cancers	4163
TBC1D5	9779	0.332	0.535	TBC1 domain family, member 5	9779
TGOLN2	10618	0.332	0.333	trans-golgi network protein 2	10618
GAMT	2593	0.331	1.32	guanidinoacetate N-methyltransferase	2593
GLRB	2743	0.331	1.154	glycine receptor, beta	2743
MYO5C	55930	0.331	0.601	myosin VC	55930
RARA	5914	0.331	0.867	retinoic acid receptor, alpha	5914
SLC22A4	6583	0.331	0.692	solute carrier family 22 (organic cation/ergothioneine transporter), member 4	6583
DDR1	780	0.33	0.512	discoidin domain receptor tyrosine kinase 1	780
DNALI1	7802	0.33	1.551	dynein, axonemal, light intermediate chain 1	7802
OAZ2	4947	0.33	0.447	ornithine decarboxylase antizyme 2	4947
RORC	6097	0.33	0.791	RAR-related orphan receptor C	6097
ARFIP2	23647	0.329	0.505	ADP-ribosylation factor interacting protein 2	23647
PTBP1	5725	0.329	0.893	polypyrimidine tract binding protein 1	5725
RNF103	7844	0.329	0.475	ring finger protein 103	7844
DCAF8	50717	0.328	0.52	WD repeat domain 42A	50717
DHCR24	1718	0.328	0.772	24-dehydrocholesterol reductase	1718
OCRL	4952	0.328	0.552	oculocerebrorenal syndrome of Lowe	4952
TOM1L2	146691	0.328	1.034	target of myb1-like 2 (chicken)	146691
AKT2	208	0.326	0.869	v-akt murine thymoma viral oncogene homolog 2	208
LASS6	253782	0.326	0.595	LAG1 homolog, ceramide synthase 6	253782
SLC22A18	5002	0.326	0.774	solute carrier family 22, member 18	5002
SLC29A1	2030	0.326	0.688	solute carrier family 29 (nucleoside transporters), member 1	2030
NEK4	6787	0.325	0.567	NIMA (never in mitosis gene a)-related kinase 4	6787
SIRT3	23410	0.325	0.565	sirtuin (silent mating type information regulation 2 homolog) 3 (S. cerevisiae)	23410
STXBP2	6813	0.325	0.634	syntaxin binding protein 2	6813
ADCY6	112	0.324	0.645	adenylate cyclase 6	112
FGFR3	2261	0.324	1.287	fibroblast growth factor receptor 3	2261
KIAA1324	57535	0.323	1.065	KIAA1324	57535
SIAH2	6478	0.323	1.233	seven in absentia homolog 2 (Drosophila)	6478
CBFA2T2	9139	0.322	0.605	core-binding factor, runt domain, alpha subunit 2; translocated to, 2	9139
RGS11	8786	0.322	1.236	regulator of G-protein signaling 11	8786
SMAD3	4088	0.322	0.567	SMAD family member 3	4088
C6orf211	79624	0.321	1.251	chromosome 6 open reading frame 211	79624
CNNM3	26505	0.321	0.466	cyclin M3	26505
NF1	4763	0.321	0.491	neurofibromin 1	4763
SCAMP4	113178	0.321	0.725	secretory carrier membrane protein 4	113178
SCNN1A	6337	0.321	0.789	sodium channel, nonvoltage-gated 1 alpha	6337
SYT13	57586	0.321	0.961	synaptotagmin XIII	57586
B3GNT1	11041	0.32	0.479	UDP-GlcNAc:betaGal beta-1,3-N-acetylglucosaminyltransferase 1	11041
KIAA1279	26128	0.32	0.364	KIAA1279	26128
PIGT	51604	0.32	0.625	phosphatidylinositol glycan anchor biosynthesis, class T	51604
CYB5R1	51706	0.318	0.536	cytochrome b5 reductase 1	51706
CST3	1471	0.317	0.838	cystatin C	1471
PREPL	9581	0.317	0.431	prolyl endopeptidase-like	9581
RGL2	5863	0.317	0.572	ral guanine nucleotide dissociation stimulator-like 2	5863
SCAMP1	9522	0.317	0.547	secretory carrier membrane protein 1	9522
SFRS5	6430	0.317	0.724	splicing factor, arginine/serine-rich 5	6430
SLC16A6	9120	0.317	1.198	solute carrier family 16, member 6 (monocarboxylic acid transporter 7)	9120
SNRNP70	6625	0.317	0.95	small nuclear ribonucleoprotein 70kDa (U1)	6625
ATP6V0A1	535	0.316	0.709	ATPase, H+ transporting, lysosomal V0 subunit a1	535
CCBL1	883	0.316	0.668	cysteine conjugate-beta lyase, cytoplasmic	883
EVL	51466	0.316	1.095	Enah/Vasp-like	51466
HIPK3	10114	0.316	0.814	homeodomain interacting protein kinase 3	10114
OVOL2	58495	0.316	0.646	ovo-like 2 (Drosophila)	58495
SALL2	6297	0.316	0.656	sal-like 2 (Drosophila)	6297
TFAP2A	7020	0.316	0.767	transcription factor AP-2 alpha (activating enhancer binding protein 2 alpha)	7020
APH1B	83464	0.315	0.524	anterior pharynx defective 1 homolog B (C. elegans)	83464
IRX5	10265	0.315	0.856	iroquois homeobox 5	10265
KIAA1467	57613	0.315	0.889	KIAA1467	57613
ROGDI	79641	0.314	0.608	rogdi homolog (Drosophila)	79641
TJP3	27134	0.314	1.027	tight junction protein 3 (zona occludens 3)	27134
FZR1	51343	0.313	0.45	fizzy/cell division cycle 20 related 1 (Drosophila)	51343
P2RX4	5025	0.313	0.802	purinergic receptor P2X, ligand-gated ion channel, 4	5025
PCTK2	5128	0.313	0.545	PCTAIRE protein kinase 2	5128
SEMA4F	10505	0.313	0.673	sema domain, immunoglobulin domain (Ig), transmembrane domain (TM) and short cytoplasmic domain, (semaphorin) 4F	10505
ZKSCAN1	7586	0.313	0.775	zinc finger with KRAB and SCAN domains 1	7586
CIRBP	1153	0.312	0.52	cold inducible RNA binding protein	1153
KIAA0892	23383	0.312	0.631	KIAA0892	23383
TRIM66	9866	0.312	0.659	tripartite motif-containing 66	9866
ZC3H14	79882	0.312	0.389	zinc finger CCCH-type containing 14	79882
RAD51L3	5892	0.311	0.471	RAD51-like 3 (S. cerevisiae)	5892
TENC1	23371	0.311	0.835	tensin like C1 domain containing phosphatase (tensin 2)	23371
ADCY1	107	0.31	0.802	adenylate cyclase 1 (brain)	107
CALCOCO1	57658	0.31	0.587	calcium binding and coiled-coil domain 1	57658
CLUAP1	23059	0.31	0.462	clusterin associated protein 1	23059
DLG3	1741	0.31	0.393	discs, large homolog 3 (Drosophila)	1741
KAT2A	2648	0.31	0.623	K(lysine) acetyltransferase 2A	2648
PSD4	23550	0.31	0.781	pleckstrin and Sec7 domain containing 4	23550
F7	2155	0.309	0.958	coagulation factor VII (serum prothrombin conversion accelerator)	2155
ERBB4	2066	0.308	1.004	v-erb-a erythroblastic leukemia viral oncogene homolog 4 (avian)	2066
ABHD2	11057	0.306	1.119	abhydrolase domain containing 2	11057
KIAA1751	85452	0.306	0.952	KIAA1751	85452
ELOVL2	54898	0.305	1.441	elongation of very long chain fatty acids (FEN1/Elo2, SUR4/Elo3, yeast)-like 2	54898
LRRC48	83450	0.305	0.67	leucine rich repeat containing 48	83450
MIA3	375056	0.305	0.495	melanoma inhibitory activity family, member 3	375056
AP2B1	163	0.304	0.62	adaptor-related protein complex 2, beta 1 subunit	163
BAI2	576	0.304	1.134	brain-specific angiogenesis inhibitor 2	576
LETMD1	25875	0.303	0.545	LETM1 domain containing 1	25875
KIAA1109	84162	0.302	0.645	KIAA1109	84162
MZF1	7593	0.302	0.717	myeloid zinc finger 1	7593
TAOK2	9344	0.302	0.616	TAO kinase 2	9344
CABYR	26256	0.301	0.667	calcium binding tyrosine-(Y)-phosphorylation regulated	26256
GOLGB1	2804	0.301	0.439	golgin B1, golgi integral membrane protein	2804
KIAA0040	9674	0.301	0.672	KIAA0040	9674
NEBL	10529	0.301	0.528	nebulette	10529
NME3	4832	0.301	0.634	non-metastatic cells 3, protein expressed in	4832
SLC27A2	11001	0.301	1.695	solute carrier family 27 (fatty acid transporter), member 2	11001
VIPR1	7433	0.301	0.998	vasoactive intestinal peptide receptor 1	7433
ZNF446	55663	0.301	0.829	zinc finger protein 446	55663
AFF1	4299	0.3	0.549	AF4/FMR2 family, member 1	4299
DACH1	1602	0.3	1.582	dachshund homolog 1 (Drosophila)	1602
FNTB	2342	0.3	0.922	farnesyltransferase, CAAX box, beta	2342
NME6	10201	0.3	0.368	non-metastatic cells 6, protein expressed in (nucleoside-diphosphate kinase)	10201
PORCN	64840	0.3	0.472	porcupine homolog (Drosophila)	64840
PRUNE	58497	0.3	0.593	prune homolog (Drosophila)	58497
SRRT	51593	0.3	0.498	serrate RNA effector molecule homolog (Arabidopsis)	51593

### Sheet: GOBO_tam-treated
GeneSymbol	LocusLink	Correlation	STDdev	GeneName	EntrezID
ESR1	2099	1	0.827	estrogen receptor 1	2099
CA12	771	0.463	0.903	carbonic anhydrase XII	771
TBC1D9	23158	0.421	0.88	TBC1 domain family, member 9 (with GRAM domain)	23158
GATA3	2625	0.4	0.846	GATA binding protein 3	2625
SLC39A6	25800	0.381	1.13	solute carrier family 39 (zinc transporter), member 6	25800
FLNB	2317	0.378	0.815	filamin B, beta (actin binding protein 278)	2317
CYP2B7P1	1556	0.374	2.206	cytochrome P450, family 2, subfamily B, polypeptide 7 pseudogene 1	1556
NECAB3	63941	0.373	0.563	N-terminal EF-hand calcium binding protein 3	63941
HPN	3249	0.371	0.911	hepsin	3249
FOXA1	3169	0.368	0.629	forkhead box A1	3169
BHLHE40	8553	0.362	0.708	basic helix-loop-helix family, member e40	8553
FGFR3	2261	0.361	1.315	fibroblast growth factor receptor 3	2261
C6orf97	80129	0.36	1.158	chromosome 6 open reading frame 97	80129
ACADSB	36	0.357	1.105	acyl-Coenzyme A dehydrogenase, short/branched chain	36
TRAK1	22906	0.354	0.485	trafficking protein, kinesin binding 1	22906
ZMYND10	51364	0.352	1.01	zinc finger, MYND-type containing 10	51364
DNALI1	7802	0.349	1.467	dynein, axonemal, light intermediate chain 1	7802
CACNA2D2	9254	0.346	1.096	calcium channel, voltage-dependent, alpha 2/delta subunit 2	9254
ZNF24	7572	0.339	0.5	zinc finger protein 24	7572
SLC19A2	10560	0.336	0.919	solute carrier family 19 (thiamine transporter), member 2	10560
IGF1R	3480	0.335	0.767	insulin-like growth factor 1 receptor	3480
STC2	8614	0.334	1.726	stanniocalcin 2	8614
APBB2	323	0.332	0.5	amyloid beta (A4) precursor protein-binding, family B, member 2	323
SIAH2	6478	0.328	1.284	seven in absentia homolog 2 (Drosophila)	6478
RABEP1	9135	0.327	0.853	rabaptin, RAB GTPase binding effector protein 1	9135
MAGED2	10916	0.325	0.736	melanoma antigen family D, 2	10916
NAPA	8775	0.322	0.593	N-ethylmaleimide-sensitive factor attachment protein, alpha	8775
ABAT	18	0.315	1.027	4-aminobutyrate aminotransferase	18
CLPTM1	1209	0.314	0.755	cleft lip and palate associated transmembrane protein 1	1209
P2RX4	5025	0.313	0.59	purinergic receptor P2X, ligand-gated ion channel, 4	5025
AKT2	208	0.311	0.784	v-akt murine thymoma viral oncogene homolog 2	208
ABHD14A	25864	0.306	0.568	abhydrolase domain containing 14A	25864
ARNT2	9915	0.306	1.329	aryl-hydrocarbon receptor nuclear translocator 2	9915
IQCK	124152	0.303	0.552	IQ motif containing K	124152
KIAA1279	26128	0.303	0.409	KIAA1279	26128
SLC7A8	23428	0.302	1.098	solute carrier family 7 (cationic amino acid transporter, y+ system), member 8	23428
ADCY9	115	0.3	0.637	adenylate cyclase 9	115
ANXA9	8416	0.3	1.28	annexin A9	8416
IL6ST	3572	0.3	0.937	interleukin 6 signal transducer (gp130, oncostatin M receptor)	3572
MYST4	23522	0.298	0.659	MYST histone acetyltransferase (monocytic leukemia) 4	23522
PTBP1	5725	0.298	0.597	polypyrimidine tract binding protein 1	5725
RBBP7	5931	0.296	0.542	retinoblastoma binding protein 7	5931
GFRA1	2674	0.294	1.656	GDNF family receptor alpha 1	2674
BCL2	596	0.292	0.718	B-cell CLL/lymphoma 2	596
REPS2	9185	0.292	1.372	RALBP1 associated Eps domain containing 2	9185
BBS4	585	0.29	0.658	Bardet-Biedl syndrome 4	585
CHAD	1101	0.29	2.449	chondroadherin	1101
SCCPDH	51097	0.286	0.793	saccharopine dehydrogenase (putative)	51097
ZC3H14	79882	0.286	0.404	zinc finger CCCH-type containing 14	79882
COG2	22796	0.283	0.448	component of oligomeric golgi complex 2	22796
GLRB	2743	0.283	1.253	glycine receptor, beta	2743
MYB	4602	0.281	0.812	v-myb myeloblastosis viral oncogene homolog (avian)	4602
SEMA3B	7869	0.281	1.005	sema domain, immunoglobulin domain (Ig), short basic domain, secreted, (semaphorin) 3B	7869
TLE3	7090	0.277	0.485	transducin-like enhancer of split 3 (E(sp1) homolog, Drosophila)	7090
TUBGCP4	27229	0.277	0.358	tubulin, gamma complex associated protein 4	27229
UGCG	7357	0.276	0.925	UDP-glucose ceramide glucosyltransferase	7357
IKBKB	3551	0.274	0.794	inhibitor of kappa light polypeptide gene enhancer in B-cells, kinase beta	3551
WFDC2	10406	0.273	1.763	WAP four-disulfide core domain 2	10406
BTG2	7832	0.272	0.766	BTG family, member 2	7832
KDM4B	23030	0.272	0.68	jumonji domain containing 2B	23030
TCTA	6988	0.272	0.535	T-cell leukemia translocation altered gene	6988
TMBIM6	7009	0.272	0.369	transmembrane BAX inhibitor motif containing 6	7009
IRX5	10265	0.27	0.874	iroquois homeobox 5	10265
KCNK15	60598	0.27	1.873	potassium channel, subfamily K, member 15	60598
MOAP1	64112	0.27	0.555	modulator of apoptosis 1	64112
NEK4	6787	0.27	0.602	NIMA (never in mitosis gene a)-related kinase 4	6787
NEDD4L	23327	0.268	0.856	neural precursor cell expressed, developmentally down-regulated 4-like	23327
PRKCD	5580	0.268	0.89	protein kinase C, delta	5580
ZNF174	7727	0.268	0.556	zinc finger protein 174	7727
ZNF516	9658	0.268	0.832	zinc finger protein 516	9658
DHRS1	115817	0.267	0.453	dehydrogenase/reductase (SDR family) member 1	115817
SLC22A5	6584	0.266	0.559	solute carrier family 22 (organic cation/carnitine transporter), member 5	6584
BECN1	8678	0.265	0.489	beclin 1, autophagy related	8678
CLASP2	23122	0.265	0.499	cytoplasmic linker associated protein 2	23122
EML2	24139	0.265	0.719	echinoderm microtubule associated protein like 2	24139
NBR1	4077	0.265	0.517	neighbor of BRCA1 gene 1	4077
BCAS1	8537	0.264	1.212	breast carcinoma amplified sequence 1	8537
CABYR	26256	0.264	0.781	calcium binding tyrosine-(Y)-phosphorylation regulated	26256
MRFAP1L1	114932	0.264	0.435	Morf4 family associated protein 1-like 1	114932
THSD4	79875	0.264	1.279	thrombospondin, type I, domain containing 4	79875
BMPR1B	658	0.263	2.288	bone morphogenetic protein receptor, type IB	658
H1F0	3005	0.263	0.749	H1 histone family, member 0	3005
GRIA2	2891	0.262	3.855	glutamate receptor, ionotropic, AMPA 2	2891
TTC39A	22996	0.262	0.711	tetratricopeptide repeat domain 39A	22996
AFF3	3899	0.261	1.326	AF4/FMR2 family, member 3	3899
CLUAP1	23059	0.261	0.501	clusterin associated protein 1	23059
OCEL1	79629	0.261	0.657	occludin/ELL domain containing 1	79629
GOLGB1	2804	0.26	0.387	golgin B1, golgi integral membrane protein	2804
IFT88	8100	0.26	0.497	intraflagellar transport 88 homolog (Chlamydomonas)	8100
LRIG1	26018	0.26	0.811	leucine-rich repeats and immunoglobulin-like domains 1	26018
FMO5	2330	0.259	1.34	flavin containing monooxygenase 5	2330
SPAG1	6674	0.259	0.72	sperm associated antigen 1	6674
STC1	6781	0.259	1.362	stanniocalcin 1	6781
GAMT	2593	0.257	1.223	guanidinoacetate N-methyltransferase	2593
KCND3	3752	0.257	0.93	potassium voltage-gated channel, Shal-related subfamily, member 3	3752
PREPL	9581	0.257	0.444	prolyl endopeptidase-like	9581
C4orf18	51313	0.256	1.519	chromosome 4 open reading frame 18	51313
SH3GLB2	56904	0.256	0.925	SH3-domain GRB2-like endophilin B2	56904
AHCYL1	10768	0.255	0.468	S-adenosylhomocysteine hydrolase-like 1	10768
P4HTM	54681	0.255	0.793	prolyl 4-hydroxylase, transmembrane (endoplasmic reticulum)	54681
PCSK6	5046	0.255	0.696	proprotein convertase subtilisin/kexin type 6	5046
NEBL	10529	0.254	0.537	nebulette	10529
SCUBE2	57758	0.254	2.233	signal peptide, CUB domain, EGF-like 2	57758
CST3	1471	0.251	0.923	cystatin C	1471
DACH1	1602	0.251	1.526	dachshund homolog 1 (Drosophila)	1602
FAM8A1	51439	0.251	0.503	family with sequence similarity 8, member A1	51439
GGA2	23062	0.251	0.409	golgi associated, gamma adaptin ear containing, ARF binding protein 2	23062
NDUFAF3	25915	0.251	0.54	chromosome 3 open reading frame 60	25915
RGS11	8786	0.251	1.234	regulator of G-protein signaling 11	8786
EPHX2	2053	0.25	1.648	epoxide hydrolase 2, cytoplasmic	2053
F7	2155	0.25	0.904	coagulation factor VII (serum prothrombin conversion accelerator)	2155
FAAH	2166	0.25	0.725	fatty acid amide hydrolase	2166
PSD3	23362	0.25	1.367	pleckstrin and Sec7 domain containing 3	23362
C1orf21	81563	0.249	1.341	chromosome 1 open reading frame 21	81563
CYB561D2	11068	0.247	0.49	cytochrome b-561 domain containing 2	11068
SLC16A6	9120	0.247	1.045	solute carrier family 16, member 6 (monocarboxylic acid transporter 7)	9120
AGTR1	185	0.246	1.945	angiotensin II receptor, type 1	185
HPCAL4	51440	0.246	0.76	hippocalcin like 4	51440
MCCC2	64087	0.246	0.898	methylcrotonoyl-Coenzyme A carboxylase 2 (beta)	64087
NME3	4832	0.246	0.627	non-metastatic cells 3, protein expressed in	4832
NME5	8382	0.246	1.014	non-metastatic cells 5, protein expressed in (nucleoside-diphosphate kinase)	8382
TRIM13	10206	0.246	0.387	tripartite motif-containing 13	10206
RARG	5916	0.245	0.661	retinoic acid receptor, gamma	5916
BTRC	8945	0.244	0.6	beta-transducin repeat containing	8945
ELOVL2	54898	0.244	1.582	elongation of very long chain fatty acids (FEN1/Elo2, SUR4/Elo3, yeast)-like 2	54898
FAM134B	54463	0.244	1.343	family with sequence similarity 134, member B	54463
NKAIN1	79570	0.244	1.689	Na+/K+ transporting ATPase interacting 1	79570
SFRS5	6430	0.244	0.699	splicing factor, arginine/serine-rich 5	6430
MYO5C	55930	0.243	0.658	myosin VC	55930
DCI	1632	0.242	0.642	dodecenoyl-Coenzyme A delta isomerase (3,2 trans-enoyl-Coenzyme A isomerase)	1632
FGFR2	2263	0.242	0.689	fibroblast growth factor receptor 2	2263
GLYR1	84656	0.242	1.508	cytokine-like nuclear factor n-pac	84656
RHOB	388	0.241	0.683	ras homolog gene family, member B	388
SENP2	59343	0.241	0.623	SUMO1/sentrin/SMT3 specific peptidase 2	59343
TFF1	7031	0.241	2.266	trefoil factor 1	7031
TMPRSS6	164656	0.241	0.992	transmembrane protease, serine 6	164656
ANG	283	0.24	0.876	angiogenin, ribonuclease, RNase A family, 5	283
ERBB3	2065	0.24	0.536	v-erb-b2 erythroblastic leukemia viral oncogene homolog 3 (avian)	2065
CHRD	8646	0.239	0.853	chordin	8646
WDR73	84942	0.239	0.437	WD repeat domain 73	84942
C20orf111	51526	0.238	0.366	chromosome 20 open reading frame 111	51526
CD46	4179	0.238	0.816	CD46 molecule, complement regulatory protein	4179
FAM63A	55793	0.238	0.903	family with sequence similarity 63, member A	55793
STXBP2	6813	0.238	0.684	syntaxin binding protein 2	6813
CIRBP	1153	0.237	0.506	cold inducible RNA binding protein	1153
NEK11	79858	0.237	0.496	NIMA (never in mitosis gene a)- related kinase 11	79858
NPY1R	4886	0.237	2.497	neuropeptide Y receptor Y1	4886
ARL3	403	0.236	0.7	ADP-ribosylation factor-like 3	403
CLSTN2	64084	0.236	1.48	calsyntenin 2	64084
HEXIM1	10614	0.236	0.493	hexamethylene bis-acetamide inducible 1	10614
PTPRT	11122	0.236	1.758	protein tyrosine phosphatase, receptor type, T	11122
SEZ6L	23544	0.236	1.655	seizure related 6 homolog (mouse)-like	23544
CPNE3	8895	0.234	0.624	copine III	8895
ATRNL1	26033	0.233	1.601	attractin-like 1	26033
BCL2L1	598	0.233	0.709	BCL2-like 1	598
FAM179B	23116	0.233	0.526	family with sequence similarity 179, member B	23116
PCM1	5108	0.233	0.814	pericentriolar material 1	5108
TJP3	27134	0.233	0.906	tight junction protein 3 (zona occludens 3)	27134
FAM20B	9917	0.232	0.555	family with sequence similarity 20, member B	9917
MAP2K4	6416	0.232	0.647	mitogen-activated protein kinase kinase 4	6416
NEK9	91754	0.232	0.752	NIMA (never in mitosis gene a)- related kinase 9	91754
SERPINA4	5267	0.232	1.021	serpin peptidase inhibitor, clade A (alpha-1 antiproteinase, antitrypsin), member 4	5267
TOM1L2	146691	0.232	0.932	target of myb1-like 2 (chicken)	146691
ADRBK1	156	0.231	0.565	adrenergic, beta, receptor kinase 1	156
MAT2A	4144	0.231	0.558	methionine adenosyltransferase II, alpha	4144
PIP5K1A	8394	0.231	0.705	phosphatidylinositol-4-phosphate 5-kinase, type I, alpha	8394
ABHD2	11057	0.23	0.815	abhydrolase domain containing 2	11057
CCND1	595	0.23	1.118	cyclin D1	595
CELSR2	1952	0.23	0.831	cadherin, EGF LAG seven-pass G-type receptor 2 (flamingo homolog, Drosophila)	1952
SDC4	6385	0.23	0.742	syndecan 4	6385
DHPS	1725	0.229	0.677	deoxyhypusine synthase	1725
DNAJC12	56521	0.229	1.891	DnaJ (Hsp40) homolog, subfamily C, member 12	56521
PDHB	5162	0.229	0.536	pyruvate dehydrogenase (lipoamide) beta	5162
SMAD3	4088	0.229	0.581	SMAD family member 3	4088
COX6C	1345	0.228	0.845	cytochrome c oxidase subunit VIc	1345
BCAM	4059	0.227	0.833	basal cell adhesion molecule (Lutheran blood group)	4059
TAF1	6872	0.227	0.849	TAF1 RNA polymerase II, TATA box binding protein (TBP)-associated factor, 250kDa	6872
TM9SF1	10548	0.227	0.455	transmembrane 9 superfamily member 1	10548
TMEM30B	161291	0.227	0.829	transmembrane protein 30B	161291
CYB5R1	51706	0.226	0.553	cytochrome b5 reductase 1	51706
ZNF154	7710	0.226	0.91	zinc finger protein 154	7710
DIO1	1733	0.225	1.779	deiodinase, iodothyronine, type I	1733
KDELR1	10945	0.225	0.674	KDEL (Lys-Asp-Glu-Leu) endoplasmic reticulum protein retention receptor 1	10945
SPG11	80208	0.225	0.449	spastic paraplegia 11 (autosomal recessive)	80208
NXPH3	11248	0.224	0.716	neurexophilin 3	11248
SLC44A4	80736	0.224	1.024	solute carrier family 44, member 4	80736
UCP1	7350	0.224	1.612	uncoupling protein 1 (mitochondrial, proton carrier)	7350
ERI2	112479	0.223	0.512	exoribonuclease 2	112479
NAT1	9	0.222	1.998	N-acetyltransferase 1 (arylamine N-acetyltransferase)	9
PIGT	51604	0.222	0.735	phosphatidylinositol glycan anchor biosynthesis, class T	51604
QDPR	5860	0.222	1.159	quinoid dihydropteridine reductase	5860
RNF103	7844	0.222	0.468	ring finger protein 103	7844
WNT3	7473	0.222	1.245	wingless-type MMTV integration site family, member 3	7473
ANKRD26	22852	0.221	0.86	ankyrin repeat domain 26	22852
HISPPD2A	9677	0.221	0.969	histidine acid phosphatase domain containing 2A	9677
IGFBP2	3485	0.221	1.309	insulin-like growth factor binding protein 2, 36kDa	3485
RAD50	10111	0.221	0.609	RAD50 homolog (S. cerevisiae)	10111
SPOP	8405	0.221	0.523	speckle-type POZ protein	8405
TMEM144	55314	0.221	1.15	transmembrane protein 144	55314
C19orf6	91304	0.22	0.675	chromosome 19 open reading frame 6	91304
CPB1	1360	0.22	3.236	carboxypeptidase B1 (tissue)	1360
H3F3B	3021	0.22	0.511	H3 histone, family 3B (H3.3B)	3021
TSPAN3	10099	0.22	0.776	tetraspanin 3	10099
MPDU1	9526	0.219	1.09	mannose-P-dolichol utilization defect 1	9526
NUCB2	4925	0.219	0.925	nucleobindin 2	4925
RNASE4	6038	0.219	1.27	ribonuclease, RNase A family, 4	6038
SSFA2	6744	0.219	1.107	sperm specific antigen 2	6744
TRAPPC6A	79090	0.219	0.498	trafficking protein particle complex 6A	79090
FLOT1	10211	0.218	0.85	flotillin 1	10211
GOLGA2L1	55592	0.218	1.139	golgi autoantigen, golgin subfamily a, 2-like 1	55592
LRRN2	10446	0.218	0.819	leucine rich repeat neuronal 2	10446
PRKAB1	5564	0.218	0.406	protein kinase, AMP-activated, beta 1 non-catalytic subunit	5564
TRH	7200	0.218	1.885	thyrotropin-releasing hormone	7200
IFT140	9742	0.217	0.947	intraflagellar transport 140 homolog (Chlamydomonas)	9742
LASS6	253782	0.217	0.642	LAG1 homolog, ceramide synthase 6	253782
MIA3	375056	0.217	0.486	melanoma inhibitory activity family, member 3	375056
PSEN2	5664	0.217	0.54	presenilin 2 (Alzheimer disease 4)	5664
TBC1D5	9779	0.217	0.44	TBC1 domain family, member 5	9779
TECR	9524	0.217	0.786	glycoprotein, synaptic 2	9524
AQR	9716	0.216	0.494	aquarius homolog (mouse)	9716
CACNA1D	776	0.216	0.982	calcium channel, voltage-dependent, L type, alpha 1D subunit	776
GCDH	2639	0.216	0.473	glutaryl-Coenzyme A dehydrogenase	2639
HIST2H2BE	8349	0.215	1.1	histone cluster 2, H2be	8349
KEAP1	9817	0.215	0.469	kelch-like ECH-associated protein 1	9817
KIAA1310	55683	0.215	0.912	KIAA1310	55683
RPP14	11102	0.215	0.435	ribonuclease P/MRP 14kDa subunit	11102
SERPINA3	12	0.215	1.475	serpin peptidase inhibitor, clade A (alpha-1 antiproteinase, antitrypsin), member 3	12
KIAA1109	84162	0.214	0.756	KIAA1109	84162
PEX12	5193	0.214	0.55	peroxisomal biogenesis factor 12	5193
RTF1	23168	0.214	0.331	Rtf1, Paf1/RNA polymerase II complex component, homolog (S. cerevisiae)	23168
2003-03-01	115123	0.213	0.706	membrane-associated ring finger (C3HC4) 3	115123
MLPH	79083	0.213	1.306	melanophilin	79083
NEAT1	283131	0.213	1.461	non-protein coding RNA 84	283131
OVOL2	58495	0.213	0.612	ovo-like 2 (Drosophila)	58495
PDZD3	79849	0.213	0.795	PDZ domain containing 3	79849
SCAMP1	9522	0.213	0.538	secretory carrier membrane protein 1	9522
SUSD4	55061	0.213	1.673	sushi domain containing 4	55061
HK1	3098	0.212	0.447	hexokinase 1	3098
NDUFAF1	51103	0.212	0.442	NADH dehydrogenase (ubiquinone) 1 alpha subcomplex, assembly factor 1	51103
NNT	23530	0.212	0.868	nicotinamide nucleotide transhydrogenase	23530
SPR	6697	0.212	0.69	sepiapterin reductase (7,8-dihydrobiopterin:NADP+ oxidoreductase)	6697
SYTL2	54843	0.212	1.136	synaptotagmin-like 2	54843
FDXR	2232	0.211	0.844	ferredoxin reductase	2232
FXYD3	5349	0.211	0.715	FXYD domain containing ion transport regulator 3	5349
GPD1L	23171	0.211	0.616	glycerol-3-phosphate dehydrogenase 1-like	23171
MTHFS	10588	0.211	0.454	5,10-methenyltetrahydrofolate synthetase (5-formyltetrahydrofolate cyclo-ligase)	10588
OAZ2	4947	0.211	0.491	ornithine decarboxylase antizyme 2	4947
PRUNE	58497	0.211	0.602	prune homolog (Drosophila)	58497
REEP1	65055	0.211	0.955	receptor accessory protein 1	65055
CHRNA4	1137	0.21	0.605	cholinergic receptor, nicotinic, alpha 4	1137
FLJ22184	80164	0.209	1.884	hypothetical protein FLJ22184	80164
GLOD4	51031	0.209	0.507	glyoxalase domain containing 4	51031
MAZ	4150	0.209	1.63	MYC-associated zinc finger protein (purine-binding transcription factor)	4150
NOVA1	4857	0.209	1.689	neuro-oncological ventral antigen 1	4857
PBX1	5087	0.209	0.811	pre-B-cell leukemia homeobox 1	5087
PPP2R5A	5525	0.209	0.55	protein phosphatase 2, regulatory subunit B', alpha isoform	5525
WWP1	11059	0.209	0.77	WW domain containing E3 ubiquitin protein ligase 1	11059
SYNJ2	8871	0.208	0.495	synaptojanin 2	8871
TMEM41B	440026	0.208	0.463	transmembrane protein 41B	440026
TSPAN1	10103	0.208	1.664	tetraspanin 1	10103
XBP1	7494	0.207	0.629	X-box binding protein 1	7494
ZNF239	8187	0.207	0.615	zinc finger protein 239	8187
BCKDK	10295	0.206	0.599	branched chain ketoacid dehydrogenase kinase	10295
MAPKAPK2	9261	0.206	0.643	mitogen-activated protein kinase-activated protein kinase 2	9261
POGZ	23126	0.206	0.513	pogo transposable element with ZNF domain	23126
ACOX2	8309	0.205	1.457	acyl-Coenzyme A oxidase 2, branched chain	8309
CRELD1	78987	0.205	0.538	cysteine-rich with EGF-like domains 1	78987
FBP1	2203	0.205	0.701	fructose-1,6-bisphosphatase 1	2203
FNTB	2342	0.205	0.797	farnesyltransferase, CAAX box, beta	2342
PLEKHB1	58473	0.205	1.228	pleckstrin homology domain containing, family B (evectins) member 1	58473
GRLF1	2909	0.204	0.574	glucocorticoid receptor DNA binding factor 1	2909
SEMA3F	6405	0.204	0.768	sema domain, immunoglobulin domain (Ig), short basic domain, secreted, (semaphorin) 3F	6405
TAS2R16	50833	0.204	1.501	taste receptor, type 2, member 16	50833
CREB3	10488	0.203	0.517	cAMP responsive element binding protein 3	10488
MFSD5	84975	0.203	0.397	major facilitator superfamily domain containing 5	84975
ACBD4	79777	0.202	0.806	acyl-Coenzyme A binding domain containing 4	79777
DMXL1	1657	0.202	0.62	Dmx-like 1	1657
FPGT	8790	0.202	0.545	fucose-1-phosphate guanylyltransferase	8790
LOC92249	92249	0.202	0.81	hypothetical LOC92249	92249
PCMTD2	55251	0.202	0.629	protein-L-isoaspartate (D-aspartate) O-methyltransferase domain containing 2	55251
RAMP1	10267	0.202	1.024	receptor (G protein-coupled) activity modifying protein 1	10267
SDR39U1	56948	0.202	0.423	short chain dehydrogenase/reductase family 39U, member 1	56948
SKP1	6500	0.202	0.427	S-phase kinase-associated protein 1	6500
TSR2	90121	0.202	0.45	TSR2, 20S rRNA accumulation, homolog (S. cerevisiae)	90121
COQ7	10229	0.201	0.548	coenzyme Q7 homolog, ubiquinone (yeast)	10229
KIAA0528	9847	0.201	0.792	KIAA0528	9847
PVRL2	5819	0.201	0.48	poliovirus receptor-related 2 (herpesvirus entry mediator B)	5819
RARA	5914	0.201	0.838	retinoic acid receptor, alpha	5914
TCEAL1	9338	0.201	0.901	transcription elongation factor A (SII)-like 1	9338
NTHL1	4913	0.2	0.756	nth endonuclease III-like 1 (E. coli)	4913
SLC22A18	5002	0.2	0.795	solute carrier family 22, member 18	5002
YTHDC2	64848	0.2	0.494	YTH domain containing 2	64848
