## Supplementary material for "Network-informed discovery of multidrug combinations for ERα+/HER2-/PI3Kα-mutant breast cancer": Table S1.xlsx

### Sheet: Details of the selected drugs
Drug name	Source	Catalog number	Target (decreasing affinity order)	Drug development phase	Molecular weight	Solubility mg/ml in DMSO	stock concentration in DMSO (mM)
(Z)-4-hydroxytamoxifen	Sigma-Aldrich	#H7904	ESR1, ESR2, EBP, PKC, AR, KCNH2, NR1I2, ESRRG, SHBG, ABCB1, ABCG2, ABCC2, ABCB11	FDA-approved (Nolvadex)	387.51	38.75	1
Alpelisib	MedChemExpress Europe	#HY-15244	PIK3CA, PIK3CG, PIK3CD, PIK3CB	FDA-approved (Piqray)	441.47	88	45.3
Ulixertinib	MedChemExpress Europe	#HY-15816	MAPK1 (ERK2), MAPK3 (ERK1)	Phase II	433.33	86	46.15
Obatoclax	MedChemExpress Europe	#HY-10969	BCL2, ABCB1, ABCG2	Phase III	413.49	48.8	12.09
Talazoparib	MedChemExpress Europe	#HY-16106	PARP1, PARP2	FDA-approved (Talzenna)	380.35	38	5.26
MI-773 (SAR405838)	MedChemExpress Europe	#HY-17493	MDM2 (TP53 indirectly)	Phase I	562.5	100	35.56
Milciclib	MedChemExpress Europe	#HY-10424	CDK2, TrkA, CDK7, CDK4, CDK1, CDK5	Phase II	460.58	92	10.86
UC2288	Sigma-Aldrich	#5328130001	CDKN1A (p21)	Preclinical	481.82	48.18
C188-9	MedChemExpress Europe	#HY-112288	STAT3	Phase I - status "recruiting"	471.52	94	84.83

### Sheet: Doses used in TGMO screen
	Round 1 (MCF7, MCF7-V, MCF7/LCC2, MCF10A)
	Doses used in TGMO screen
	Drug name	Higher dose (𝛍M)	Lower dose (𝛍M)
1	Alpelisib	0.05	0.025
2	Ulixertinib	5	2.5
3	Obatoclax	0.12	0.06
4	Talazoparib	0.05	0.03
5	MI-773 (SAR405838)	0.5	0.25
6	Milciclib	0.86	0.43
7	UC2288	5.2	2.6
8	C188-9	6.66	3.33
9	(Z)-4-hydroxytamoxifen	0.5	0.1
	Round 2 (MCF7/LCC2, MCF10A)					Round 2 (MCF7, MCF10A)					Round 2 (MCF7-V, MCF10A)
	Doses used in TGMO screen					Doses used in TGMO screen					Doses used in TGMO screen
	Drug name	Higher dose (𝛍M)	Lower dose (𝛍M)			Drug name	Higher dose (𝛍M)	Lower dose (𝛍M)			Drug name	Higher dose (𝛍M)	Lower dose (𝛍M)
1	Alpelisib	0.1	0.05		1	Alpelisib	0.05	0.025		1	Alpelisib	0.04	0.02			Doses that are lower than in Round 1
2	Obatoclax	0.06	0.04		2	Ulixertinib	2.74	1.37		2	Ulixertinib	2	1			Doses that are higher than in Round 1
3	Talazoparib	0.12	0.06		3	Obatoclax	0.04	0.02		3	Obatoclax	0.08	0.04
4	MI-773 (SAR405838)	0.4	0.2		4	MI-773 (SAR405838)	0.14	0.07		4	MI-773 (SAR405838)	0.5	0.25
5	UC2288	1.8	1		5	UC2288	2	1		5	UC2288	2	1
6	C188-9	4	2		6	C188-9	4	2		6	C188-9	9	4.5
7	(Z)-4-hydroxytamoxifen	0.5	0.1		7	(Z)-4-hydroxytamoxifen	0.5	0.1		7	(Z)-4-hydroxytamoxifen	0.5	0.1
	Round 3 (All cell lines)
	Doses used in TGMO screen
	Drug name	Higher dose (𝛍M)	Lower dose (𝛍M)
1	Alpelisib	0.1	0.05
2	Ulixertinib	5	2.5			Dose change from Round 2
3	Obatoclax	0.06	0.04
4	Talazoparib	0.12	0.06
5	MI-773 (SAR405838)	0.4	0.2
6	UC2288	1.8	1
7	(Z)-4-hydroxytamoxifen	0.5	0.1

### Sheet: Doses used in further assays
	Figure 3
	Figure panel	A		B		C		D	E	F	G	H	J
	Assay	ATP levels						Cell numbers
	Cell line	MCF7		MCF7-V		MCF7/LCC2		MCF7	MCF7-V	T47D	MCF7/LCC2	MCF7/TamR	MCF7-29C1
	Drug name	Higher dose (𝛍M)	Lower dose (𝛍M)	Higher dose (𝛍M)	Lower dose (𝛍M)	Higher dose (𝛍M)	Lower dose (𝛍M)	Dose (𝛍M)	Dose (𝛍M)	Dose (𝛍M)	Dose (𝛍M)	Dose (𝛍M)	Dose (𝛍M)
1	Alpelisib	0.05	0.025	0.04	0.02	0.1	0.05	0.05	0.04	0.04	0.1	0.1	0.05
2	UC2288	2	1	2	1	1.8	1	1	1	1	1	1	1
3	(Z)-4-hydroxytamoxifen	0.5	0.1	0.5	0.1	0.5	0.1	0.1	0.1	0.1	0.1	0.1	0.1
	Figure 4
	Figure panel	A	B	C	D	E	F	G	H
	Assay	PI/annexin V-FITC	Immunoblot	Dual luciferase	Dual luciferase	Immunoblot	Immunoblot	Dual luciferase	Gene expression
	Cell line	MCF7-V	MCF7-V	MCF7/TamR	MCF7/LCC2	MCF7-V	MCF7-V	MCF7-V	MCF7-V
	Drug name	Dose (𝛍M)	Dose (𝛍M)	Dose (𝛍M)	Dose (𝛍M)	Dose (𝛍M)	Dose (𝛍M)	Dose (𝛍M)	Dose (𝛍M)
1	Alpelisib	0.04	0.04	0.1	0.1	0.04	0.04	0.04	0.04
2	UC2288	1	1	1	1	1	1	1	1
3	(Z)-4-hydroxytamoxifen	0.1	0.1	0.1	0.1	0.1	0.1	0.1	0.1
	Figure 5
	Figure panel	A and C	B and D	E-H
	Assay	Immunoblot	Immunofluorescence	Gene expression
	Cell line	MCF7-V	MCF7-V	MCF7-V
	Drug name	Dose (𝛍M)	Dose (𝛍M)	Dose (𝛍M)
1	Alpelisib	0.04	0.04	0.04
2	UC2288	1	1	1
3	(Z)-4-hydroxytamoxifen	0.1	0.1	0.1
4	Talazoparib	0.06 in panel C	0.06 in panel D	N/A
	Figure 6
	Figure panel	A	B	C	D	E	F	G	H and I
	Assay	Cell numbers							ATP levels
	Cell line or model	MCF7	MCF7-V	T47D	MCF7/TamR	MCF7/LCC2	MCF7-V	MCF7/TamR	HUB 056
	Drug name	Dose (𝛍M)	Dose (𝛍M)	Dose (𝛍M)	Dose (𝛍M)	Dose (𝛍M)	Dose (𝛍M)	Dose (𝛍M)	Dose (𝛍M)
1	Alpelisib	0.05	0.04	0.04	0.1	0.1	0.01	0.02	0.05
2	UC2288	1	1	1	1	1	0.5	0.5	1
3	(Z)-4-hydroxytamoxifen	0.1	0.1	0.1	0.1	0.1	0.05	0.05	0.1
4	Talazoparib	0.06	0.06	0.06	0.06	0.06	0.03	0.03	0.06
	Figure S9
	Figure panel	A	B	C	D	E	F	G
	Assay	PI/annexin V-FITC	Dual luciferase	Dual luciferase	Dual luciferase	Immunoblot	Dual luciferase	Dual luciferase
	Cell line or model	MCF7-V	MCF7-V	T47D	HEK 293T	MCF7-V	T47D	MCF7/TamR
	Drug name	Dose (𝛍M)	Dose (𝛍M)	Dose (𝛍M)	Dose (𝛍M)	Dose (𝛍M)	Dose (𝛍M)	Dose (𝛍M)
1	Alpelisib	0.04	0.04	0.04	0.05	0.04	0.04	0.1
2	UC2288	1	1	1	1	1	1	1
3	(Z)-4-hydroxytamoxifen	0.1	0.1	0.1	0.1	0.1	0.1	0.1

### Sheet: Doses for xenograft experiments
		Phase I (dose-response)
		MCF7/Balb/c nude mouse xenograft
		Drug name	Higher dose (mg/kg)	Lower dose (mg/kg)
	1	Alpelisib	35	15
	2	UC2288	30	7
	3	Talazoparib	2	1
	4	Tamoxifen citrate*	10	5
		*Tamoxifen citrate (MedChemExpress Europe #HY-13757)
		Phase II (dose-response)
		MCF7/Balb/c nude mouse xenograft
		Drug name	Dose (mg/kg)
			Loading dose (Day 0-Day 7)	Dose modification I (Day 8-Day 14)	Dose modification II (Day 5-Day 18)
	1	Alpelisib	4	1	1
	2	UC2288	5	2.5	2.5
	3	Talazoparib	0.1	0.02	0.005
	4	Tamoxifen citrate	0.5	0.25	0.1
