## Supplementary material for "Network-informed discovery of multidrug combinations for ERα+/HER2-/PI3Kα-mutant breast cancer": Table S2.xlsx

### Sheet: Sheet1
Predicted synergistic and non-toxic drug combinations
	2-drug combinations						3-drug combinations						4-drug combinations
Safety	Combination	MCF7	MCF7-V	MCF7/LCC2		Safety	Combination	MCF7	MCF7-V	MCF7/LCC2		Safety	Combination	MCF7	MCF7-V	MCF7/LCC2
√	Alp:UC2					√	Alp:UC2:OHT					√	Alp:Oba:UC2:OHT
√	Oba:UC2					√	MI7:UC2:OHT					√	Alp:Tala:UC2:OHT
√	UC2:OHT					√	Tala:UC2:OHT					√	Alp:Uli:UC2:OHT
~	Alp:OHT					√	Oba:Tala:OHT					√	Oba:Tala:MI7:OHT
~	MI7:UC2					√	Oba:UC2:OHT					√	Tala:MI7:UC2:OHT
~	MI7:OHT					√	Alp:Uli:OHT					√	Alp:Uli:Oba:OHT
~	Uli:OHT					~	Alp:Uli:Oba					~	Alp:Oba:Tala:OHT
X	Alp:Oba					X	Alp:MI7:UC2					~	Alp:Oba:MI7:UC2
X	Oba:OHT					X	Oba:MI7:UC2					~	Alp:Tala:MI7:UC2
						X	Alp:Oba:MI7					~	Alp:Tala:MI7:OHT
						X	Alp:Oba:Tala					~	Uli:Oba:MI7:UC2
												~	Alp:Oba:MI7:OHT
												~	Oba:MI7:UC2:OHT
												~	Alp:MI7:UC2:OHT
												X	Uli:Oba:UC2:OHT
												X	Uli:Oba:MI7:OHT
												X	Alp:Oba:Tala:MI7
Key:		Predicted synergistic interaction
	√	Predicted good safety profile
	~	Predictied average safety profile
	X	Predicted poor safety profile
